# MillionFull enables low-cost, massive, full-length enzyme sequence–fitness data collection for machine learning–guided enzyme engineering

**DOI:** 10.1101/2025.10.24.684421

**Authors:** Jinbei Li, Bjarke Erichsen, Simon R. Krarup, Sonia C. Yuan, Kenan Jijakli, Søren Karst, Lei Yang, Alex Toftgaard Nielsen

## Abstract

Machine learning holds great promise for accelerating enzyme optimization, but its power is fundamentally constrained by the limited availability of sequence–fitness data. Here, we introduce **MillionFull**, a low-cost method that enables high-throughput full-length sequence– fitness mapping for enzymes of arbitrary length. Each run yields on the order of 10⁵–10⁷ data points, capturing sequence–function relationships at unprecedented scale. By overcoming the data bottleneck, MillionFull provides a foundation for dramatically advancing AI-driven enzyme engineering.
