## Extended data-MillionFull for "MillionFull enables low-cost, massive, full-length enzyme sequence–fitness data collection for machine learning–guided enzyme engineering": Extended data 2 - Sanger validation variant cluster size.xlsx

### Sheet: in
id	UMI	# nanopore records in cluster	early stop codon
indel1	CACTATGTTCAAGATGCCTTCAAAA	21	TRUE
indel2	AGCCAAAAGTAACAGTAATGAGCAG	22	TRUE
indel3	CGATAGAGGATCTAATACCTCTTAG	22	TRUE
indel5	TAAATTGCTATGATTACCAACAGCA	21	TRUE
indel6	ATTTAGCGCGTTCACAGAAAATCCA	36	TRUE
indel7	ATCTGCAGCAGGGGAGGTGGATTAG	17	TRUE
indel8	CCCCTGGCCTTACCCACCATAAACA	22	TRUE
indel9	TACACAACCAACACTGAACGCAATG	22	TRUE
indel10	CTACAACCTATAAGTAAAACTTCTC	22	TRUE
Var1	CAATAGTTTTCATTTGTGACAAGTG	64	FALSE
Var2	CTGCGATGCTGGGCCTACCATTTGT	659	FALSE
Var3	TGTGGCCTACCACCGCAGTTTATAA	1332	FALSE
Var4	GTACCGCCGTATCATGCGCAGTTTT	808	FALSE
Var5	GGCGTCGCATTGCGATCGGGGGTTA	430	FALSE
Var6	AGATATATGAGCATAGGTATGGCTA	133	FALSE
Var7	ATTGCCATTGCAAACTACTGCCGTC	32	FALSE
Var8	TTTTTGGGGATATATGGCACTCCTG	44	FALSE
Var9	CAGTCGAGAGTAATTATCCCGCTCT	33	FALSE
Var10	TTGAAACGTTGTTAATGTCGCAGGG	12	FALSE
Var11	TATCCTGTGGCTACACATAGTATTT	21	FALSE
Var12	ACATTTCAAATGACGATCTCATCGT	20	FALSE
Var15	AGAGTCTGGTGTTAAGTAAGTATAT	9	FALSE
Var17	TGACAAAAAGAAAAGCGTATGAACA	915	FALSE
Var18	CAGGACTTTGGGCGCGCTTGCTCAA	116	FALSE
Var20	ACAATAAACGCAACTGAAGGGGGTA	121	FALSE
Var21	CCCCCATCTTACGCACGTGTCGATG	34	FALSE
Var22	AAGGATGTAAATAGAACATGTAACC	13	FALSE
Var24	TACTTTAAAAAAGGATACTACTCAC	16	FALSE
Var25	GAACCCAATGATCCGCTTAACGATT	16	FALSE
Var26	GTTCTCTCTTCGCATATCACCAAGG	15	FALSE
Var27	ACCCGCTTGAACCGGACACCAAAAA	8	FALSE
Var28	CCGTACAAAGTCAATACGCATACAG	16	FALSE
Var29	AGATATGGTCTTAACTAACGCCCAT	19	FALSE
Var30	AGGCTGTCTCGAATACATGCCAGAT	8	FALSE
Var31	ATTAACAATATCACGAACGTGAGAA	15	FALSE
Var32	AGGAAATATAAAATGTATTTAAAGT	9	FALSE
Var33	CCGACCTTACACTGGGATCTCACAC	7	FALSE
Var34	AAACACAAAGGACACAGATAGATCT	9	FALSE
Var35	TATAAGAAGACATCGTTTTTTGTTA	10	FALSE
Var36	ATAAACCCGCTTAGTACGTAAGGAA	7	FALSE
Var37	TAAGTCCGCACCATTTCCAGTTAAC	9	FALSE
