## Extended data-MillionFull for "MillionFull enables low-cost, massive, full-length enzyme sequence–fitness data collection for machine learning–guided enzyme engineering": Extended data 3 - Strain table.xlsx

### Sheet: Sheet1
Strain name	Parent strain	Genotype	Description	Reference
EZ6-1		Wild-type E. coli BW25113
MTP3		FolE (T198I) YnbB (V197A) -TnaA -CysE -cfa -TynA	Derived from E. coli strain BW25113. FRT in TnaA and TynA. Requires 50 mg/L cysteine for growth in LB	In house strain (DTU Biosustain)
SDT1065	MTP3	FolE (T198I) YnbB (V197A) ΔtnaA ΔcysE Δcfa ompW-Δ(26 bp intergenic region)>yciE::cys3-cys4	cys3+cys4 (from pHM11) insertion to ompW-yciE intergenic region.	This work
EZ6-1		Wild-type E. coli BW25113
EZ6-15	EZ6-1	pSD293::Var1	BW25113 transformed with a plasmid generated by cloning an AtOMT1 variant into pSD293	This work
EZ6-16	EZ6-1	pSD293::Var2	BW25113 transformed with a plasmid generated by cloning an AtOMT1 variant into pSD293	This work
EZ6-17	EZ6-1	pSD293::Var3	BW25113 transformed with a plasmid generated by cloning an AtOMT1 variant into pSD293	This work
EZ6-18	EZ6-1	pSD293::Var4	BW25113 transformed with a plasmid generated by cloning an AtOMT1 variant into pSD293	This work
EZ6-19	EZ6-1	pSD293::Var5	BW25113 transformed with a plasmid generated by cloning an AtOMT1 variant into pSD293	This work
EZ6-20	EZ6-1	pSD293::Var6	BW25113 transformed with a plasmid generated by cloning an AtOMT1 variant into pSD293	This work
EZ6-21	EZ6-1	pSD293::Var7	BW25113 transformed with a plasmid generated by cloning an AtOMT1 variant into pSD293	This work
EZ6-22	EZ6-1	pSD293::Var8	BW25113 transformed with a plasmid generated by cloning an AtOMT1 variant into pSD293	This work
EZ6-23	EZ6-1	pSD293::Var9	BW25113 transformed with a plasmid generated by cloning an AtOMT1 variant into pSD293	This work
EZ6-24	EZ6-1	pSD293::Var10	BW25113 transformed with a plasmid generated by cloning an AtOMT1 variant into pSD293	This work
EZ6-25	EZ6-1	pSD293::Var11	BW25113 transformed with a plasmid generated by cloning an AtOMT1 variant into pSD293	This work
EZ6-26	EZ6-1	pSD293::Var12	BW25113 transformed with a plasmid generated by cloning an AtOMT1 variant into pSD293	This work
EZ6-27	EZ6-1	pSD293::Var15	BW25113 transformed with a plasmid generated by cloning an AtOMT1 variant into pSD293	This work
EZ6-28	EZ6-1	pSD293::Var17	BW25113 transformed with a plasmid generated by cloning an AtOMT1 variant into pSD293	This work
EZ6-29	EZ6-1	pSD293::Var18	BW25113 transformed with a plasmid generated by cloning an AtOMT1 variant into pSD293	This work
EZ6-31	EZ6-1	pSD293::Var20	BW25113 transformed with a plasmid generated by cloning an AtOMT1 variant into pSD293	This work
EZ6-32	EZ6-1	pSD293::Var21	BW25113 transformed with a plasmid generated by cloning an AtOMT1 variant into pSD293	This work
EZ6-33	EZ6-1	pSD293::Var22	BW25113 transformed with a plasmid generated by cloning an AtOMT1 variant into pSD293	This work
EZ6-35	EZ6-1	pSD293::Var24	BW25113 transformed with a plasmid generated by cloning an AtOMT1 variant into pSD293	This work
EZ6-36	EZ6-1	pSD293::Var25	BW25113 transformed with a plasmid generated by cloning an AtOMT1 variant into pSD293	This work
EZ6-37	EZ6-1	pSD293::Var26	BW25113 transformed with a plasmid generated by cloning an AtOMT1 variant into pSD293	This work
EZ6-38	EZ6-1	pSD293::Var27	BW25113 transformed with a plasmid generated by cloning an AtOMT1 variant into pSD293	This work
EZ6-39	EZ6-1	pSD293::Var28	BW25113 transformed with a plasmid generated by cloning an AtOMT1 variant into pSD293	This work
EZ6-40	EZ6-1	pSD293::Var29	BW25113 transformed with a plasmid generated by cloning an AtOMT1 variant into pSD293	This work
EZ6-41	EZ6-1	pSD293::Var30	BW25113 transformed with a plasmid generated by cloning an AtOMT1 variant into pSD293	This work
EZ6-42	EZ6-1	pSD293::Var31	BW25113 transformed with a plasmid generated by cloning an AtOMT1 variant into pSD293	This work
EZ6-43	EZ6-1	pSD293::Var32	BW25113 transformed with a plasmid generated by cloning an AtOMT1 variant into pSD293	This work
EZ6-44	EZ6-1	pSD293::Var33	BW25113 transformed with a plasmid generated by cloning an AtOMT1 variant into pSD293	This work
EZ6-45	EZ6-1	pSD293::Var34	BW25113 transformed with a plasmid generated by cloning an AtOMT1 variant into pSD293	This work
EZ6-46	EZ6-1	pSD293::Var35	BW25113 transformed with a plasmid generated by cloning an AtOMT1 variant into pSD293	This work
EZ6-47	EZ6-1	pSD293::Var36	BW25113 transformed with a plasmid generated by cloning an AtOMT1 variant into pSD293	This work
EZ6-48	EZ6-1	pSD293::Var37	BW25113 transformed with a plasmid generated by cloning an AtOMT1 variant into pSD293	This work
EZ6-49	EZ6-1	pSD293::AtOMT1-WT	BW25113 transformed with a plasmid generated by cloning the original wild-type AtOMT1 variant into pSD293	This work
EZ6-51	SDT1065	pSD293::Var1	SDT1065 transformed with a plasmid generated by cloning an AtOMT1 variant into pSD293	This work
EZ6-52	SDT1065	pSD293::Var2	SDT1065 transformed with a plasmid generated by cloning an AtOMT1 variant into pSD293	This work
EZ6-53	SDT1065	pSD293::Var3	SDT1065 transformed with a plasmid generated by cloning an AtOMT1 variant into pSD293	This work
EZ6-54	SDT1065	pSD293::Var4	SDT1065 transformed with a plasmid generated by cloning an AtOMT1 variant into pSD293	This work
EZ6-55	SDT1065	pSD293::Var5	SDT1065 transformed with a plasmid generated by cloning an AtOMT1 variant into pSD293	This work
EZ6-56	SDT1065	pSD293::Var6	SDT1065 transformed with a plasmid generated by cloning an AtOMT1 variant into pSD293	This work
EZ6-57	SDT1065	pSD293::Var7	SDT1065 transformed with a plasmid generated by cloning an AtOMT1 variant into pSD293	This work
EZ6-58	SDT1065	pSD293::Var8	SDT1065 transformed with a plasmid generated by cloning an AtOMT1 variant into pSD293	This work
EZ6-59	SDT1065	pSD293::Var9	SDT1065 transformed with a plasmid generated by cloning an AtOMT1 variant into pSD293	This work
EZ6-60	SDT1065	pSD293::Var10	SDT1065 transformed with a plasmid generated by cloning an AtOMT1 variant into pSD293	This work
EZ6-61	SDT1065	pSD293::Var11	SDT1065 transformed with a plasmid generated by cloning an AtOMT1 variant into pSD293	This work
EZ6-62	SDT1065	pSD293::Var12	SDT1065 transformed with a plasmid generated by cloning an AtOMT1 variant into pSD293	This work
EZ6-63	SDT1065	pSD293::Var15	SDT1065 transformed with a plasmid generated by cloning an AtOMT1 variant into pSD293	This work
EZ6-64	SDT1065	pSD293::Var17	SDT1065 transformed with a plasmid generated by cloning an AtOMT1 variant into pSD293	This work
EZ6-65	SDT1065	pSD293::Var18	SDT1065 transformed with a plasmid generated by cloning an AtOMT1 variant into pSD293	This work
EZ6-67	SDT1065	pSD293::Var20	SDT1065 transformed with a plasmid generated by cloning an AtOMT1 variant into pSD293	This work
EZ6-68	SDT1065	pSD293::Var21	SDT1065 transformed with a plasmid generated by cloning an AtOMT1 variant into pSD293	This work
EZ6-69	SDT1065	pSD293::Var22	SDT1065 transformed with a plasmid generated by cloning an AtOMT1 variant into pSD293	This work
EZ6-71	SDT1065	pSD293::Var24	SDT1065 transformed with a plasmid generated by cloning an AtOMT1 variant into pSD293	This work
EZ6-72	SDT1065	pSD293::Var25	SDT1065 transformed with a plasmid generated by cloning an AtOMT1 variant into pSD293	This work
EZ6-73	SDT1065	pSD293::Var26	SDT1065 transformed with a plasmid generated by cloning an AtOMT1 variant into pSD293	This work
EZ6-74	SDT1065	pSD293::Var27	SDT1065 transformed with a plasmid generated by cloning an AtOMT1 variant into pSD293	This work
EZ6-75	SDT1065	pSD293::Var28	SDT1065 transformed with a plasmid generated by cloning an AtOMT1 variant into pSD293	This work
EZ6-76	SDT1065	pSD293::Var29	SDT1065 transformed with a plasmid generated by cloning an AtOMT1 variant into pSD293	This work
EZ6-77	SDT1065	pSD293::Var30	SDT1065 transformed with a plasmid generated by cloning an AtOMT1 variant into pSD293	This work
EZ6-78	SDT1065	pSD293::Var31	SDT1065 transformed with a plasmid generated by cloning an AtOMT1 variant into pSD293	This work
EZ6-79	SDT1065	pSD293::Var32	SDT1065 transformed with a plasmid generated by cloning an AtOMT1 variant into pSD293	This work
EZ6-80	SDT1065	pSD293::Var33	SDT1065 transformed with a plasmid generated by cloning an AtOMT1 variant into pSD293	This work
EZ6-81	SDT1065	pSD293::Var34	SDT1065 transformed with a plasmid generated by cloning an AtOMT1 variant into pSD293	This work
EZ6-82	SDT1065	pSD293::Var35	SDT1065 transformed with a plasmid generated by cloning an AtOMT1 variant into pSD293	This work
EZ6-83	SDT1065	pSD293::Var36	SDT1065 transformed with a plasmid generated by cloning an AtOMT1 variant into pSD293	This work
EZ6-84	SDT1065	pSD293::Var37	SDT1065 transformed with a plasmid generated by cloning an AtOMT1 variant into pSD293	This work
EZ6-85	SDT1065	pSD293::AtOMT1-WT	SDT1065 transformed with a plasmid generated by cloning an AtOMT1 variant into pSD293	This work
EZ6-86	EZ6-1	pSD293::o1_m7_1	First order model-generated ASMT sequence 1	This work
EZ6-87	EZ6-1	pSD293::o1_m7_2	First order model-generated ASMT sequence 2	This work
EZ6-88	EZ6-1	pSD293::o1_m7_3	First order model-generated ASMT sequence 3	This work
EZ6-89	EZ6-1	pSD293::o1_m15_1	First order model-generated ASMT sequence 4	This work
EZ6-90	EZ6-1	pSD293::o1_m15_2	First order model-generated ASMT sequence 5	This work
EZ6-91	EZ6-1	pSD293::o1_m25_1	First order model-generated ASMT sequence 6	This work
EZ6-92	EZ6-1	pSD293::o1_m25_2	First order model-generated ASMT sequence 8	This work
EZ6-93	EZ6-1	pSD293::o1_t7	First order model-generated ASMT sequence 9	This work
EZ6-94	EZ6-1	pSD293::o1_t15	First order model-generated ASMT sequence 10	This work
EZ6-95	EZ6-1	pSD293::o1_t25_1	First order model-generated ASMT sequence 11	This work
EZ6-96	EZ6-1	pSD293::o1_t35_2	First order model-generated ASMT sequence 12	This work
EZ6-97	EZ6-1	pSD293::o2_m7_1	Second-order model generated ASMT sequence 1	This work
EZ6-98	EZ6-1	pSD293::o2_m7_2	Second-order model generated ASMT sequence 2	This work
EZ6-99	EZ6-1	pSD293::o2_m7_3	Second-order model generated ASMT sequence 3	This work
EZ6-100	EZ6-1	pSD293::o2_m15_1	Second-order model generated ASMT sequence 4	This work
EZ6-101	EZ6-1	pSD293::o2_m15_2	Second-order model generated ASMT sequence 5	This work
EZ6-102	EZ6-1	pSD293::o2_m15_3	Second-order model generated ASMT sequence 6	This work
EZ6-103	EZ6-1	pSD293::o2_m25_1	Second-order model generated ASMT sequence 7	This work
EZ6-104	EZ6-1	pSD293::o2_m25_2	Second-order model generated ASMT sequence 8	This work
EZ6-105	EZ6-1	pSD293::o2_m35_1	Second-order model generated ASMT sequence 9	This work
EZ6-106	EZ6-1	pSD293::o2_m35_2	Second-order model generated ASMT sequence 10	This work
EZ6-107	EZ6-1	pSD293::o2_t7	Second-order model generated ASMT sequence 12 (has unexpected mutation!)	This work
EZ6-108	EZ6-1	pSD293::ASMTWT (UMI17)	ASMT Wild-type with UMI from ASMT17 in EZ6-28	This work
EZ6-109	EZ6-1	pSD293::o2_t15	Second-order model generated ASMT sequence 13	This work
EZ6-110	EZ6-1	pSD293::o2_t35	Second-order model generated ASMT sequence 14 (has unexpected mutation)	This work
