## Extended data-MillionFull for "MillionFull enables low-cost, massive, full-length enzyme sequence–fitness data collection for machine learning–guided enzyme engineering": Extended data 4 - Primer table.xlsx

### Sheet: Sheet1
Primer name	Sequence	Note
SD_PR757	GAAGGTCTCTtctaATGGGTAGCACCGCAGAAAC	Forward primer with Golden Gate tail for amplification of AtOMT1 variants
SD_PR773	TTACAGTTTTTTCAGCAGTTCAATCAGATTC	AtOMT1 reverse primer without Golden gate tail for amplification of AtOMT1
JB_PR49	tggatctatcaacaggagtccaagac	Reverse primer for barcode amplification
SK_PR47	GAAGGTCTCtAGTCTTTTGAAGGCATCTTGAACATAGTG	Reverse with Golden gate tail designed to anneal to unique barcode for amplification of variant with indel (indel variant 1)
SK_PR48	GAAGGTCTCtAGTCCTGCTCATTACTGTTACTTTTGGCT	Reverse with Golden gate tail designed to anneal to unique barcode for amplification of variant with indel (indel variant 2)
SK_PR49	GAAGGTCTCtAGTCCTAAGAGGTATTAGATCCTCTATCG	Reverse with Golden gate tail designed to anneal to unique barcode for amplification of variant with indel (indel variant 3)
SK_PR50	GAAGGTCTCtAGTCTATATCATAGTTACTCGTTCAACAT	Reverse with Golden gate tail designed to anneal to unique barcode for amplification of variant with indel (indel variant 4)
SK_PR51	GAAGGTCTCtAGTCTGCTGTTGGTAATCATAGCAATTTA	Reverse with Golden gate tail designed to anneal to unique barcode for amplification of variant with indel (indel variant 5)
SK_PR52	GAAGGTCTCtAGTCTGGATTTTCTGTGAACGCGCTAAAT	Reverse with Golden gate tail designed to anneal to unique barcode for amplification of variant with indel (indel variant 6)
SK_PR53	GAAGGTCTCtAGTCCTAATCCACCTCCCCTGCTGCAGAT	Reverse with Golden gate tail designed to anneal to unique barcode for amplification of variant with indel (indel variant 7)
SK_PR54	GAAGGTCTCtAGTCTGTTTATGGTGGGTAAGGCCAGGGG	Reverse with Golden gate tail designed to anneal to unique barcode for amplification of variant with indel (indel variant 8)
SK_PR55	GAAGGTCTCtAGTCCATTGCGTTCAGTGTTGGTTGTGTA	Reverse with Golden gate tail designed to anneal to unique barcode for amplification of variant with indel (indel variant 9)
SK_PR56	GAAGGTCTCtAGTCGAGAAGTTTTACTTATAGGTTGTAG	Reverse with Golden gate tail designed to anneal to unique barcode for amplification of variant with indel (indel variant 10)
SK_PR57	GGCTACGGTCTCtAGTCCAATAGTTTTCATTTGTGACAAGTG	Reverse primer with Golden Gate tail designed to anneal to unique barcode for amplification of variant AtOMT1-1
SK_PR58	GGCTACGGTCTCtAGTCCTGCGATGCTGGGCCTACCATTTGT	Reverse primer with Golden Gate tail designed to anneal to unique barcode for amplification of variant AtOMT1-2
SK_PR59	GGCTACGGTCTCtAGTCTGTGGCCTACCACCGCAGTTTATAA	Reverse primer with Golden Gate tail designed to anneal to unique barcode for amplification of variant AtOMT1-3
SK_PR60	GGCTACGGTCTCtAGTCGTACCGCCGTATCATGCGCAGTTTT	Reverse primer with Golden Gate tail designed to anneal to unique barcode for amplification of variant AtOMT1-4
SK_PR61	GGCTACGGTCTCtAGTCGGCGTCGCATTGCGATCGGGGGTTA	Reverse primer with Golden Gate tail designed to anneal to unique barcode for amplification of variant AtOMT1-5
SK_PR62	GGCTACGGTCTCtAGTCAGATATATGAGCATAGGTATGGCTA	Reverse primer with Golden Gate tail designed to anneal to unique barcode for amplification of variant AtOMT1-6
SK_PR63	GGCTACGGTCTCtAGTCATTGCCATTGCAAACTACTGCCGTC	Reverse primer with Golden Gate tail designed to anneal to unique barcode for amplification of variant AtOMT1-7
SK_PR64	GGCTACGGTCTCtAGTCTTTTTGGGGATATATGGCACTCCTG	Reverse primer with Golden Gate tail designed to anneal to unique barcode for amplification of variant AtOMT1-8
SK_PR65	GGCTACGGTCTCtAGTCCAGTCGAGAGTAATTATCCCGCTCT	Reverse primer with Golden Gate tail designed to anneal to unique barcode for amplification of variant AtOMT1-9
SK_PR66	GGCTACGGTCTCtAGTCTTGAAACGTTGTTAATGTCGCAGGG	Reverse primer with Golden Gate tail designed to anneal to unique barcode for amplification of variant AtOMT1-10
SK_PR67	GGCTACGGTCTCtAGTCTATCCTGTGGCTACACATAGTATTT	Reverse primer with Golden Gate tail designed to anneal to unique barcode for amplification of variant AtOMT1-11
SK_PR68	GGCTACGGTCTCtAGTCACATTTCAAATGACGATCTCATCGT	Reverse primer with Golden Gate tail designed to anneal to unique barcode for amplification of variant AtOMT1-12
SK_PR69	GGCTACGGTCTCtAGTCCTCGGTGATGTATATGGATGGTTTG	Reverse primer with Golden Gate tail designed to anneal to unique barcode for amplification of variant AtOMT1-13
SK_PR70	GGCTACGGTCTCtAGTCCTCCTTGGCTCAGGCAGTGGTTGTT	Reverse primer with Golden Gate tail designed to anneal to unique barcode for amplification of variant AtOMT1-14
SK_PR71	GGCTACGGTCTCtAGTCAGAGTCTGGTGTTAAGTAAGTATAT	Reverse primer with Golden Gate tail designed to anneal to unique barcode for amplification of variant AtOMT1-15
SK_PR72	GGCTACGGTCTCtAGTCGTTGGATAGGAAGTGCGCACATTGA	Reverse primer with Golden Gate tail designed to anneal to unique barcode for amplification of variant AtOMT1-16
SK_PR115	GGCTACGGTCTCtAGTCCTGCGATGCTGGGCCTACCATTTGTTTACAG	Reverse primer with Golden Gate tail designed to anneal to unique barcode for amplification of variant AtOMT1-2
SK_PR128	GGCTACGGTCTCtAGTCTGTTCATACGCTTTTCTTTTTGTCA	Reverse primer with Golden Gate tail designed to anneal to unique barcode for amplification of variant AtOMT1-17
SK_PR129	GGCTACGGTCTCtAGTCTTGAGCAAGCGCGCCCAAAGTCCTG	Reverse primer with Golden Gate tail designed to anneal to unique barcode for amplification of variant AtOMT1-18
SK_PR130	GGCTACGGTCTCtAGTCGATAATTTGATGATTCATTGCTGGA	Reverse primer with Golden Gate tail designed to anneal to unique barcode for amplification of variant AtOMT1-19
SK_PR131	GGCTACGGTCTCtAGTCTACCCCCTTCAGTTGCGTTTATTGT	Reverse primer with Golden Gate tail designed to anneal to unique barcode for amplification of variant AtOMT1-20
SK_PR132	GGCTACGGTCTCtAGTCCATCGACACGTGCGTAAGATGGGGG	Reverse primer with Golden Gate tail designed to anneal to unique barcode for amplification of variant AtOMT1-21
SK_PR133	GGCTACGGTCTCtAGTCGGTTACATGTTCTATTTACATCCTT	Reverse primer with Golden Gate tail designed to anneal to unique barcode for amplification of variant AtOMT1-22
SK_PR134	GGCTACGGTCTCtAGTCCTCCCCCTGCACGCTTTGAAATGCC	Reverse primer with Golden Gate tail designed to anneal to unique barcode for amplification of variant AtOMT1-23
SK_PR135	GGCTACGGTCTCtAGTCGTGAGTAGTATCCTTTTTTAAAGTA	Reverse primer with Golden Gate tail designed to anneal to unique barcode for amplification of variant AtOMT1-24
SK_PR136	GGCTACGGTCTCtAGTCAATCGTTAAGCGGATCATTGGGTTC	Reverse primer with Golden Gate tail designed to anneal to unique barcode for amplification of variant AtOMT1-25
SK_PR137	GGCTACGGTCTCtAGTCCCTTGGTGATATGCGAAGAGAGAAC	Reverse primer with Golden Gate tail designed to anneal to unique barcode for amplification of variant AtOMT1-26
SK_PR138	GGCTACGGTCTCtAGTCTTTTTGGTGTCCGGTTCAAGCGGGT	Reverse primer with Golden Gate tail designed to anneal to unique barcode for amplification of variant AtOMT1-27
SK_PR139	GGCTACGGTCTCtAGTCCTGTATGCGTATTGACTTTGTACGG	Reverse primer with Golden Gate tail designed to anneal to unique barcode for amplification of variant AtOMT1-28
SK_PR140	GGCTACGGTCTCtAGTCATGGGCGTTAGTTAAGACCATATCT	Reverse primer with Golden Gate tail designed to anneal to unique barcode for amplification of variant AtOMT1-29
SK_PR141	GGCTACGGTCTCtAGTCATCTGGCATGTATTCGAGACAGCCT	Reverse primer with Golden Gate tail designed to anneal to unique barcode for amplification of variant AtOMT1-30
SK_PR142	GGCTACGGTCTCtAGTCTTCTCACGTTCGTGATATTGTTAAT	Reverse primer with Golden Gate tail designed to anneal to unique barcode for amplification of variant AtOMT1-31
SK_PR143	GGCTACGGTCTCtAGTCACTTTAAATACATTTTATATTTCCTTTACAG	Reverse primer with Golden Gate tail designed to anneal to unique barcode for amplification of variant AtOMT1-32
SK_PR144	GGCTACGGTCTCtAGTCGTGTGAGATCCCAGTGTAAGGTCGG	Reverse primer with Golden Gate tail designed to anneal to unique barcode for amplification of variant AtOMT1-33
SK_PR145	GGCTACGGTCTCtAGTCAGATCTATCTGTGTCCTTTGTGTTT	Reverse primer with Golden Gate tail designed to anneal to unique barcode for amplification of variant AtOMT1-34
SK_PR146	GGCTACGGTCTCtAGTCTAACAAAAAACGATGTCTTCTTATA	Reverse primer with Golden Gate tail designed to anneal to unique barcode for amplification of variant AtOMT1-35
SK_PR147	GGCTACGGTCTCtAGTCTTCCTTACGTACTAAGCGGGTTTAT	Reverse primer with Golden Gate tail designed to anneal to unique barcode for amplification of variant AtOMT1-36
SK_PR148	GGCTACGGTCTCtAGTCGTTAACTGGAAATGGTGCGGACTTA	Reverse primer with Golden Gate tail designed to anneal to unique barcode for amplification of variant AtOMT1-37
