## Extended data-MillionFull for "MillionFull enables low-cost, massive, full-length enzyme sequence–fitness data collection for machine learning–guided enzyme engineering": Extended data 5 - All variant sequences.xlsx

### Sheet: Sheet1
Variant name	Variant sequence	UMI
Parent_1 (WT)	ATGGGTAGCACCGCAGAAACCCAGCTGACACCGGTTCAGGTTACCGATGATGAAGCAGCACTGTTTGCAATGCAGCTGGCAAGCGCAAGCGTTCTGCCGATGGCACTGAAAAGCGCACTGGAACTGGATCTGCTGGAAATTATGGCAAAAAATGGTAGCCCGATGAGCCCGACCGAAATTGCAAGCAAACTGCCGACCAAAAATCCGGAAGCACCGGTTATGCTGGATCGTATTCTGCGTCTGCTGACCAGCTATAGCGTTCTGACCTGTAGCAATCGTAAACTGAGCGGTGATGGTGTTGAACGTATTTATGGTCTGGGTCCGGTTTGTAAATATCTGACCAAAAACGAAGATGGTGTTAGCATTGCAGCCCTGTGTCTGATGAATCAGGATAAAGTT…
Parent_2	ATGGGTAGCACCGCAGAAACCCAGCTGACACCGGTTCAGGTTACCGATGATGAAGCAGCACTGTTTGCAATGCAGCTGGCAAGCGCAAGCGTTCTGCCGATGGCACTGAAAAGCGCACTGGAACTGGATCTGCTGGAAATTATGGCAGAAAATGGTAGCCCGATGAGCCCGACCGAAATTGCAAGCAAACTGCCGACCAAAAATCCGGAAGCACCGGTTATGCTGGATCGTATTCTGCGTCTGCTGACCAGCTATAGCGTTCTGACCTGTAGCAATCGTAAACTGAGCGGTGATGGTGTTGAACGTATTTATGGTCTGGGTCCGGTTTGTAAATATCTGACCAAAAACGAAGATGGTGTTAGCATTGCAGCCCTGTGTCTGTTGAATCAGGATAGAGTT…
From MillionFull data
Var1	ATGGGTAGCACCGCAGAAACCCAGCTGACACCGGTTCAGGTTACCGATGATGAAGCAGCACTGTTTGCAATGCAGCTGGCAACCGCAAGCGTTCTGCCGATGGCACTGAAAAGCGCACTGGAACTGGATCTGCTGGAAATTATGGCAAAAAATGGTAGCCCGATGAGCCCGACCGAAATTGCAAGCAAACTGCCGACCAAAAATCCGGAAGCACCGGTTATGCTGGATCGTATTCTGCGTCTGCTGACCAGCTATAGCGTTCTGACCTGTAGCAATCGTAAACTGAGCGGTGATGGTGTTGAACGTATTTATGGTCTGGGTCCGGTTTGTAAATATCTGACCAAAAACGAAGATGGTGTTAGCATTGCAGCCCTGTGTCTGTTGAATCAGGATAGAGTT…	CAATAGTTTTCATTTGTGACAAGTG
Var2	ATGGGTAGCACCGCAGAAACCCAGCTGACACCGGTTCAGGTTACCGATGATGATGCAGCACTGTTTGCAATGCAGCTGGCAACCGCAAGCGTTCTGCCGATGGCACTGAAAAGCGCACTGGAACTGGATCTGCTGGAAATTATGGCAAAAAATGGTAGCCCGATGAGCCCGACCGAAATTGCAAGCAAACTGCCGACCAAAATTCCGGAAGCACCGGTTATGCTGGATCGTATTCTGCGTCTGCTGACCAGCTATAGCGTTCTGACCTGTAGCAATCGTAAACTGAGCGGTGATGGTGTTGAACGTATTTATGGTCTGGGTCCGGTTTGTAAATATCTGACCAAAAACGAAGATGGTGTTAGCATTGCAGCCCTGTGTCTGTTGAATCAGGATAGAGTT…	CTGCGATGCTGGGCCTACCATTTGT
Var3	ATGGGTAGCACCGCAGAAACCCAGCTGACACCGGTTCAGGTTACCGATGATGAAGCTGCACTGTTTGCAATGCAGCTGGCAACCGCAAGCGTTCTGCCGATGGCACTGAAAAGCGCACTGGAACTGGATCTGCTGGAAATTATGGCAAAAAATGGTAGCCCGATGAGCCCGGCCGAAATTGCGAGCAAACTGCCGACCAAAAATCCGGAAGCACCGGTTATGCTGGATCGTATTCTGCGTCTGCTGACCATCTATAGCGTTCTGACCTGTAGCAATCGTAAACTGAGCGGTGATGGTGTTGAACGTATTTACGGTCTGGGTCCGGTTTGTAAATATCTGACCAGAAACGAAGATGGTGTTAGCATTGCAGCCCTGTGTCTGTTGAATCAGGATAGAGTT…	TGTGGCCTACCACCGCAGTTTATAA
Var4	ATGGGTAGCACCGCAGAAACCCAGCTGACACCGGTTCAGGTTACCGATGATGAAGCAGCACTGTTTGCAATGCAGCTGGCAACCGCAAGCGTTCTGCCGATGGCACTGAAAAGCGCACTGGAACTGGATCTGCTGGAAATTATGGCAAAAAATGGTAGCCCGATGAGCCCGACCGAGATTGCGAGCAAACTGCCGACCAAAAATCCGGAAGCACCGGTTATGCTGGATCGTATTCTGCGTCTGCTGACCATCTATAGCGTTCTGACCTGTAGCAATCGTAAACTGAGCGGTGATGGTGTTGAACGTATTTATGGTCTGGGTCCGGTTTGTAAATATCTGACCAAAAACGAAGATGGTGTTAGCATTGCAGCCCTGTGTCTGTTGAATCAGGATAGAGTT…	GTACCGCCGTATCATGCGCAGTTTT
Var5	ATGGGTAGCACCGCAGAAACCCAGCTGACACCGGTTCAGGTTACCGATGATGAAGCAGCACTGTTTGCAATGCAGCTGGCAACCGCAAGCGTTCTGCCGATGGCACTGAAAAGCGCACTGGAACTGGATCTGCTGGAAATTATGGCAAAAAATGGTAGCCCGATGAGCCCGACCGAAATTGCGAGCAAACTGCCGACCAAAAATCCGGAAGCACCGGTTATGCTGGATCGTATTCTGCGTCTGCTGACCATCTATAGCGTTCTGACCTGTAGCAATCGTAAACTGAGCGGTGATGGTGTTGAACGTATTTATGGTCTGGGTCCGGTTTGTAAATATCTGACCAAAAACGAAGATGGTGTTGGCATTGCAGCCCTGTGTCTGTTGAATCAGGATAGAGTT…	GGCGTCGCATTGCGATCGGGGGTTA
Var6	ATGGGTAGCACCGCAGAAACCCAGCTGACACCGGTTCAGGTTACCGATGATGAAGCAGCACTGTTTGCAATGCAGCTGGCAACCGCAAGCGTTCTGCCGATGGCACTGAAAAGCGCACTGGAACTGGATCTGCTGGAAATTATGGCAAAAAATGGTAGCCCGATGAGCCCGACCGAAATTGCGAGCAAACTGCCGACCAAAAATCCGGAAGCACCGGTTATGCTGGATCGTATTCTGCGTCTGCTGACCATCTATAGCGTTCTGACCTGTAGCAATCGTAAACTGAGCGGTGATGGTGTTGAACGTATTTATGGTCTGGGTCCGGTTTGTAAATATCTGACCAGAAACGAAGATGGAGTTAGCATTGCAGCCCTGTGTCTGATGAATCAGGATAAAGTT…	AGATATATGAGCATAGGTATGGCTA
Var7	ATGGGTAGCACCGCAGAAACCCAGCTGACACCGGTTCAGGTTACCGATGATGAAGCAGCACTGTTTGCAATGCAGCTGGCAACCGCAAGCGTTCTGCCGATGACACTGAAAAGCGCACTGGAACTGGATCTGCTGGAAATTATGGCAAAAAATGGTAGCCCGATGAGCCCGACCGAAATTGCGAGCAAACTGCCGACCAAAAATCCGGAAGCACCGGTTATGCTGGATCGTATTCTGCGTCTGCTGACCATCTATAGCGTTCTGACCTGTAGCAATCGTAAACTGAGCGGTGATGGTGTTGAACGTATTTATGGTCTGGGTCCGGTTTGTAAATATCTGACCAAAAACGAAGATGGTGTTAGCATTGCAGCCCTGTGTATGTTGAATCAGGATAGAGTT…	ATTGCCATTGCAAACTACTGCCGTC
Var8	ATGGGTAGCACCGCAGAAACCCAGCTGACACCGGTTCAGGTTACCGATGATGAAGCAGCACTGTTTGCAATGCAGCTGGCAAGCGCAAGCGTTCTGCCGATGGCACTGAAAAGCGCACTGGAACTGGATCTGCTGGAAATTATGGCAGAAAATGGTAGCCCGATGAGCCCGACCGAAATTGCAAGCAAACTGCCGACCAAAAATCCGGAAGCACCGGTTATGCTGGATCGTATTCTGCGTCTGCTGACCAGCTATAGCGTTCTGACCTGTAGCAATCGTAAACTGAGCGGTGATGGTGTTGAACGTATTTATGGTCTGGGTCCGGTTTGTAAATATCTGACCAAAAACGAAGATGGTGTTAGCATTGCAGCCCTGTGTCTGTTGAATCATGATAGAGTT…	TTTTTGGGGATATATGGCACTCCTG
Var9	ATGGGTAGCACCGCAGAAACCCAGCTGACACCGGTTCAGGTTACCGATGATGAAGCAGCACTGTTTGCAATGCAGCTGGCAAGCGCAAGCGTTCTGCCGATGGCACTGAAAAGCGCACTGGAACTGGATCTGCTGGAAATTATGGCAGAAAATGGTAGCCCGATGAGCCCGACCGAAATTGCTAGCAAACTGCCGACCAAAAATCCGGAAGCACCGGTTATGCTGGATCGTATTCTGCGTCTGCTGACCAGCTATAGCGTTCTGACCTGTAGCAATCGTAAACTGAGCGGTGATGGTGTTGAACGTATTTATGGTCTGGGTCCGGTTTGTAAATATCTGACCAAAAACGAAGATGGTGTTAGCATTGCAGCCCTGTGTCTGTTGAATCAGGATAGAGTT…	CAGTCGAGAGTAATTATCCCGCTCT
Var10	ATGGGTAGCACCGCAGAAACCCAGCTGACACCGGTTCAGGTTACCGATGATGAAGCAGCACTGTTTGCAATGCAGCTGGCAAGCGCAAGCGTTCTGCCGATGGCACTGAAAAGCGCACTGGAACTGGATCTGCTGGAAATTATGGCAGAAAATGGTAGCCCGATGAGCCCGACCGAAATTGCAAGCAAACTGCCGACCAAAAATCCGGAAGCACCGGTTATGCTGGATCGTATTCTGCGTCTGCTGACCAGCTATAGCGTTCTGACCTGTAGCAATCGTAAACTGAGCGGTGATGGTGTTGAACGTATTTATGGTCTGGGTCCGGTTTGTAAATATCTGACCAAAAACGAAGATGGTGTTAGCATTGCAGCCCTGTGTCTATTGAATCAGGATAGAGTT…	TTGAAACGTTGTTAATGTCGCAGGG
Var11	ATGGGTAGCACCGCAGAAACCCAGCTGACACCGGTTCAGGTTACCGATGATGAAGCAGCACTGTTTGCAATGCAGCTGGCAAGCGCAAGCGTTCTGCCGATGGCACTGAAAAGCGCACTGGAACTGGATCTGCTGGAAATTATGGCAGAAAATGGTAGCCCGATGAGCCCGACCGAAATTGCAAGCAAACTGCCGATCAAAAATCCGGAAGCACCGGTTATGCTGGATCGTATTCTGCGTCTGCTGACCAGCTATAGCGTTCTGACCTGTAGCAATCGTAAACTGAGCGGTGATGGTGTTGAACGTATTTATGGTCTGGGTCCGGTTTGTAAATATCTGACCAAAAACGAAGATGGTGTTAGCATTGCAGCCCTGTGTCTGTTGAATCAGGATAGAGTT…	TATCCTGTGGCTACACATAGTATTT
Var12	ATGGGTAGCACCGCAGAAACCCAGCTGACACCGGTTCAGGTTACCGATGATGAAGCAGCACTGTTTGCAATGCAGCTGGCTAGCGCAAGCGTTCTGCCGATGGCACTGAAAAGCGCACTGGAACTGGATCTGCTGGAAATTATGGCAGAAAATGGTAGCCCGATGAGCCCGACCGAAATTGCAAGCAAACTGACGACCAAAAATCCGGAAGCACCGGTTATGCTGGATCGTATTCTGCGTCTGCTGACCAGCTATAGCGTTCTGACCTGTAGCAATCGTAAACTGAGCGGTGATGGTGTTGAACGTATTTATGGTCTGGGTCCGGTTTGTAAATATCTGACCAAAAACGAAGATGGTGTTAGCATTGCAGCCCTGTGTCTGTTGAATCGGGATAGAGTT…	ACATTTCAAATGACGATCTCATCGT
Var15	ATGGGTAGCACCGCAGAAACCCAGCTGACACCGGTTCAGGTTACCGATGATGAAGCAGCACTGTTTGCAATGCAGCTGGCAAGCGCAAGCGTTATGCCGATGGCACTGAAAAGCGCACTGGAACTGTATCTGCTGGAAATTATGGCAGAAAATGGTAGCCCGATGAGCCCGACCGAAATTGCTAGCAAACTGCCGACCAAAAATCCGGAAGCACCGGTTATGCTGGATCGTATTCTGCGTCTGCTGACCAGCTATAGCATTCTGACCTGTAGCAATCGTAAACTGAGCGGTGATGGTGTTGAACGTAATTATGGTCTGGGTCCGGTTTGTAAATATCTGACCAAAAACGAAGACGGTGTTAGCATTGCAGCCCTGTGTCTGATTAATCAGGATAAAGTT…	AGAGTCTGGTGTTAAGTAAGTATAT
Var17	ATGGGTAGCACCGCAGAAACCCAGCTGACACCGGTTCAGGTTACCGATGATGAAGCAGCACTGTTTGCAATGCAGCTGGCAACCGCAAGCGTTCTGCCGATGGCACTGAAAAGCGCACTGGAACTGGATCTGCTGGAGATTATGGCAGAAAATGGTAGCCCGATGAGCCCGACCGAAATTGCAAGCAAACTGCCGACCAAAAATCCGGAAGCACCGGTTATGCTGGATCGTATTCTGCGTCTGCTGACCAGCTATAGCGTTCTGACCTGTAGCAATCGTAAACTGAGCGGTGATGGTGTTGTACGTATTTATGGTCTGGGTCCGGTTTGTAAATATCTGACCAAAAACGAAGATGGTGTTAGCATTGCAGCCCTGTGTCTGTTGAATCAGGATAGAGTT…	TGACAAAAAGAAAAGCGTATGAACA
Var18	ATGGGTAGCACCGCAGAAACCCAGCTGACACCGGTTCAGGTTACCGATGATGAAGCAGCACTGTTTGCAATGCAGCTGGCAACCGCAAGCGTTCTGCCGATGGCACTGAAAAGCGCACTGGAACTGGATCTGCTGGAAATTATGGCAAAAAATGGTAGCCCGATGAGCCCGACCGAAATTGCAAGCAAACTGCCGACCAAAAATCCGGAAGCACCGGTTATGCTGGATCGTATTCTGCGTCTGCTGACCAGCTATAGCGTTCTGACCTGTAGCAATCGTAAACTGAGCGGTGATGGTGTTGAACGTATTTATGGTCTGGGTCCGGTTTGTAAATATCTGACCAAAAACGAAGATGGTGTTAGCATTGCAGCCCTGTGTCTGTTGAATCAGGATAGAGTT…	CAGGACTTTGGGCGCGCTTGCTCAA
Var20	ATGGGTAGCACCGCAGAAACCCAGCTGACACCGGTTCAGGTTACCGATGATGAAGCAGCACTGTTTGCAATGCAGCTGGCAACCGCAAGCGTTCTGCCGATGGCTCTGAAAAGCGCACTGGAACTGGATCTGCTGGAAATTATGGCAAAAAATGGTAGCCCGATGAGCCCGACCGAAATTGCGAGCAAACTGCCGACCAAAAATCCAGAAGCACCGGTTATGCTGGATCGTATTCTGCGTCTGCTGACCATCTATAGCCTTCTGACCTGTAGCAATCGTAAACTGAGCGGTGATGGTGTTGAACGTATTTATGGTCTGGGTCCGGTTTGTAAATATCTGACCAGAAACGAAGATGGTGTTAGCATTGCAGCCCTGTGTCTGATGAATCAGGATAAAGTT…	ACAATAAACGCAACTGAAGGGGGTA
Var21	ATGGGTAGCACCGCAGAAACCCAGCTGACACCGGTTCAGGTTACCGATGATGAAGCAGCACTGTTTGCAATGCAGCTGGCAAGCGCAAGCGTTCTGCCGATGGCACTGAAAAGCGCACTGGAACTGGATCTGCTGGAAATTATGGCAGAAAATGGTAGCCCGATGAGCCCGACCGAAATTGCAAGCAAACTGCCGACCAAAAATCCGGAAGCACCGGTTATGCTGGATCGTATTCTGCGTCTGCTGACCAGCTATAGCGTTCTGACCTGTAGCAATAGTAAACTGAGCGGTGATGGTGTTGAACGTATTTATGGTCTGGGTCCGGTTTGTAAGTATCTGACCAAAAACGAAGATGGTGTTAGCATTGCAGCCCTGTGTCTGTTGAATCAGGATAGAGTT…	CCCCCATCTTACGCACGTGTCGATG
Var22	ATGGGTAGCACCGCAGAAACCCAGCTGACACCGGTTCAGGTTACCGATGATGAAGCAGCACTGTTTGCAATGCAGCTGGCAAGCGCAAGCGTTCTGCCGATGGCACTGAAAAGCGCACTGGAACTGGATCTGCTGGAAATTATGGCAGAAAATGGTAGCCCGATGAGCCCGACCGAAATTGCAAGCAAACTGCCGACCAAAAATCCGGAAGCACCGGTAATGCTGGATCGTATTCTGCGTCTGCTGACCAGCTATAGCGTTCTGACCTGTAGCAATCGTAAACTGAGCGGTGATGGTGTTGAACGTATTTATGGTCTGGGTCCGGTTTGTAAATATCTGACCAAAAACGAAGATGGTGTTAGCATTGCAGCCCTGTGTCTATTGAATCAGGATAGAGTT…	AAGGATGTAAATAGAACATGTAACC
Var24	ATGGGTAGCACCGCAGAAACCCAGCTGACACCGGTTCAGGTTACCGATGATGAAGCAGCACTGTTTGCAATGCAGCTGGCAACCGCAAGCGTTCTGCCGATGGCACTGAAAAGCGCACTGGAACTGGATCTGCTGGAAATTATGGCAAAAAATGGTAGCCCGATGAGCCCGACCGAAATTGCGAGCAAACTGCCGACCAAAAATCCGGAAGCACCGGTTATGCTGGATCGTATTCTGCGTCTGCTGACCATCTATAGCGTTCTGACCTGTAGCAATCGTAAACTGAGCGGTGATGGTGTTGAACGTATTTATGGTCTGGGTCCGGTTTGTAAATATCTGACCAGAAACGAAGATGGTGTTAGCATTGCAGCCCTGTGTCTGATGAATCAGGATAAAGTT…	TACTTTAAAAAAGGATACTACTCAC
Var25	ATGGGTAGCACCGCAGAAACCCAGCTGACACCGGTTCAGGTTTCCGATGATGAAGCAGCACTGTTTGCAATGCAGCTGGCAATCGCAAGCGTTCTGCCGATGGCACTGAAAAGCGCACTGGAACTGGATCTGCTGGAAATTATGGCAGAAAATGGTAGCCCGATGAGCCCGACCGAAATTGCAAGCAAACTGCCGACCAAAAATCCGGAAGCACCGGTTATGCTGGATCGTATTCTGCGTCTGCTGACCAGCTATAGCGTTCTGACCTGTAGCAATCGTAAACTGAGCGGTGATGGTGTTGAACGTATTTATGGTCTGGGTCCGGTTTGTAAATATCTGACCAAAAACGAAGATGGTGTTAGCATTGCAGCCCTGTGTCTGTTGAATCAGGATAGAGTT…	GAACCCAATGATCCGCTTAACGATT
Var26	ATGGGTAGCACCGCAGAAACCCAGCTGACACCGGTTCAGGTTACCGATGATGAAGCAGCACTGTTTGCAATGCAGCTGGCAAGCGCAAGCGTTCTGCCGATGGCACTGAAAAGCGCACTGGAACTGGATCTGCTGGAAATTATGGCAGAAAATGGTAGCCCGATGAGCCCGACCGAAATTGCAAGCAAACTGCCGACCAAAAATCCGGAAGCACCGGTTATGCTGGATCGTATTCTGCGTCTGCTGACCAGCTATAGCGTTCTGACCTGTAGCAATCGTAAACTAAGCGGTGATGGTGTTGAACGTATTTATGGTCTGGGTCCGGTTTGTAAATATCTGACCAAAAACGAAGATGGTGTTAGCATTGCAGCCCTGTGTCTGTTGAATCAGGATAGAGTT…	GTTCTCTCTTCGCATATCACCAAGG
Var27	ATGGGTAGCACCGCAGAAACCCAGCTGACACCGGTTCAGGTTACCGATGATGAAGCAGCACTGTTTGCAATGCAGCTTGCAAGCGCAAGCGTTCTGCCGATGGCACTGAAAAGCGCACTGGAACTGGATCTGCTGGAAATTATGGCAGAAAATGGTAGCCCGATGAGCCCGACCGAAATTGCAAGCAAACTGCCGACCAAAAATCCGGAAGCACCGGTTATGCTGGATCGTATTCTGCGTCTGCTGACCAGCTATAGCGTTCTGACCTGTAGCAATCGAAAACTGAGCGGTGATGGTGTTGAACGTATTTATGGTCTGGGTCCGGTTTGTAAATATCTGACCAAAAACGAAGATGGTGTTAGCATTGCAGCCCTGTGTCTGTTGAATCAGGATAGAGTT…	ACCCGCTTGAACCGGACACCAAAAA
Var28	ATGGGTAGCACCGCAGAAACCCAGCTGACACCGGTTCAGGTTACCGATGATGAAGCAGCACTGTTTGCAATGCAGCTGGCAAGCGCAAGCGTTCTGCCGATGGCACTGAAAAGCGCACTGGAACTGGATCTGCTGGAAATTATGGCAGAAAATGGTAGCCCGATGAGCCCGACCGAAATTGCAAGCAAACTGCCGACCAAAAATCCGGAAGCACCGGTTATGCTGGATCGTATTCTGCGTCTGCTGACCAGCTATAGCGTTCTGACCTGTAGCAATCGTAAACTGAGCGGTGATGGTGTTGAACGTATTTATGGTCTGGGTCCGGTTTGTAAATATCTGACCAAAAACGAAGATGGTGTTAGCATTGCAGCCCTGTGTCTGTTGAATCAGGATAGAGTT…	CCGTACAAAGTCAATACGCATACAG
Var29	ATGGGTAGCACCGCAGAAACCCAGCTGACACCGGTTCAGGTTACCGATGATGAAGCAGCACTGTTTGCAATGCAGCTGGCAAGCGCAAGCGTTCTGCCGATGGCACTGAAAAGCGCACTGGAACTGGATCTGCTGGAAATTATGGCAGAAAATGGTAGCCCGATGAGCCCGACCGAAATTGCAAGCAAACTGCCGACCAAAAATCCGGAAGCACCGGTTATGCTGGATCGTATTCTGCGTCTGCTGACCAGCTATAGCGTTCTGACCTGTAGCAATCGTAAACTGAGCGGTGATGGTGTTGAACGTATTTATGGTCTGGGTCCGGTTTGTAAATATCTGACCAAAAACGAAGTTGGTGTTAGCATTGCAGCCCTGTGTCTGTTGAATCAGGATAGAGTT…	AGATATGGTCTTAACTAACGCCCAT
Var30	ATGGGTAGCACCGCAGAAACCCAGCTGACACCGGTTCAGGTTACCGATGATGAAGCAGCACTGATTGCAATGCAGCTGGCAAGCGCAAGCGTTCTGCCGATGGCACTGAAAAGCGCACTGGAACTGGATCTGCTGGAAATTATGGCAGAAAATGGTAGCCCGATGAGCCCGACCGAAATTGCAAGCAAACTGCCGACCAAAAATCCGGAAGCACCGGTTATGCTGGATCGTATTCTGCGTCTGCTGACCAGCTATAGCGTTCTGACCTGTAGCAATCGTAAACTGAGCGGTGATGGTGTTGAACGTATTTATGGTCTGGGTCCGGTTTGTAAATATCTGACCAAAAACGAAGATGGTGTTAGCATTGCAGCCCTGTGTCTGTTGAATCAGGATAGAGTT…	AGGCTGTCTCGAATACATGCCAGAT
Var31	ATGGGTAGCACCGCAGAAACCCAGCTGACACCGGTTCAGGTTACCGATGATGAAGCAGCACTGTTTGCAATGCAGCTGGCAAGCGCAAGCGTTCTGCCGATGGCACTGAAAAGCGCACTGGAACTGGATCTGATGGAAATTATGGCAGAAAATGGTAGCCCGATGAGCCCGACCGAAATTGCAAGCAAACTGCCGACCAAAAATCCGGAAGCACCGGTTATGCTGGATCGTATTCTGCGTCTGCTGACCAGCTATAGCGTTCTGACCTGTAGCAATCGTAAACTGAGCGGTGATGGTGTTGAACGTATTTATGGTCTGGGTCCGGTTTGTAAATATCTGACCAAAAACGAAGATGGTGTTAGCATTGCAGCCCTGTGTCTGTTGAATCAGGATAGAGTT…	ATTAACAATATCACGAACGTGAGAA
Var32	ATGGGTAGCACCGCAGAAACCCAGCTGACACCGGTTCAGGTTACCGATGATGAAGCAGCACTGTTTGCAATGCAGCTGGCAAGCGCAAGCGTTCTGCCGATGGCACTGAAAAGCGCACTGGAACTGGATCTACTGGAAGTTATGGCAGAAAATGGTAGCCCGATGAGCCCGACCGAAATTGCAAGCAAACTGCCGACCAAAAATCCGGAAGCACCGGTTATGCTGGATCGTATTCTGCGTCTGCTGACCAGCTATAGCGTTCTGACCTGTAGCAATCGTAAACTGAGCGGTGATGGTGTTGAACGTATTTATGGTCTGGGTCCGGTTTGTAAATATCTGACCAAAAACGAAGATGGTGTTAGCATTGCAGCCCTGTGTCTGTTGAATCAGGATAGAGTT…	AGGAAATATAAAATGTATTTAAAGT
Var33	ATGGGTAGCACCGCAGAAACCCAGCTGACACCGGTTCAGGTTACCGATGATGAAGCAGCACTGTTTGCAATGCAGCTGGCAAGCGCAAGCGTTCTGCCGATGGCACTGAAAAGCGCACTGGAACTGGATCTGCTGGAAATTATGGCAGAAAATGGTAGCCCGATGAGCCCGACCGAAATTGCAAGCAAACTGCCGACCAAAATTCCGGAAGCACCGGTTATGCTGGATCGTATTCTGCGTCTGCTGACCAGCTATAGCGTTCTGACCTGTAGCAATCGTAAACTGAGCGGTGATGGTGTTGAACGTATTTATGGTCTGGGTCCGGTTTGTAAATATCTGACCAAAAACGAAGATGGTGTAAGCATTGCAGCCCTGTGTCTGTTGAATCAGGATAGAGTT…	CCGACCTTACACTGGGATCTCACAC
Var34	ATGGGTAGCACCGCAGAAACCCAGCTGACACCAGTTCAGGTTACCGATGACGAAGCAGTACTGTTTGCAATGCAACTGGCAAGCGCAAGCGTACTGCCGATGGCACTGAAAAGCGCACTGGAACTGGACCTGCTGGAAATTATGGCAGAAAATGGTAGCCCGATGAGCCCGACCGAAATTGCAAGCAAACTGCCGACCAAAAATCCGGAAGCTCCGGTTATGCTGGATCGTATTCTGCGTCTGCTGACCAGCTATGGCGTTCTGACCTGTAGCAATCGTAAACTGAGCGGTGATGATGTTGAACGTATTTATGGTCTGGGTCCGGTTTGTAAATATCTCACCAAAAACGAAGATGGTGTTAGCATTGCAGCCCTGTGTCTGTTGAATCAGGATAAAGTT…	AAACACAAAGGACACAGATAGATCT
Var35	ATGGGTAGCACCGCAGAAACCCAGCTGACACCGGTTCAGGTTACCGGTGATGTAGTAGCACTGTTTGCAATGCAGCTGGCAAGCGCAAGCGTTCTGCCGATGGCACTGAAAAGCGCACTGGAACTGGATCTGCTGGAAATTATGGCAGAAAATGGTAGCCCGATGAGCCCGACCGAAATTGCAAGCAAACTGCCGACCAAAAATCCGGAAGCACCGGTTATGCTGGATCGTATTCTGCGTCTGCTGACCAGCTATAGCGTTCTGACCTGTAGCAATCGTAAACTGAGCGGTGATGGTGTTGAACGTATTTATGGTCTGGGTCCGGTTTGTAAATATCTGACCAAAAACGAAGATGGTGTTAGCATTGCAGCCCTGTGTCTGTTGAATCAGGATAGAGTT…	TATAAGAAGACATCGTTTTTTGTTA
Var36	ATGGGTAGCACCGCAGAAACCCAGCTGACACCGGTTCAGGTTACCGATGATGAAGCAGCACTGTTTGCAATGCAGCTGGCAAGCGCAAGCGTTCTGCCGATGGCACTGAAAAGCGCACTGGAACTGGATCTACTGGAAATTATGGCAGAAAATGGTAGCCCGATGAGCCCGACCGAAATTGCAAGCAAACTGCCGACCAAAAATCCGGAAGCACCGGTTATGCTGGATCGTATTCTGCGTCTGCTGACCAGCTATAGCGTTCTGACCTGTAGCAATCGTAAACTGAGCGGTGATGGTGTTGAACGTATTTATGGTCTGGGTCCGGTTTGTAATTGTCTGACCAAAAACGAAGATGGTGTTAGCATTGCAGCCCTGTGTCTGTTGAATCAGGATAGAGTT…	ATAAACCCGCTTAGTACGTAAGGAA
Var37	ATGGGTAGCACCGCAGAAACCCAGCTGACACCGGTTCAGGTTACCGATGATGAAGCAGCACTGTTTGCAATGCAGCTGGCAAGCGCAAGCGTTCTGCCGATGGCACTGAAAAGCGCACTGGAACTGGATCTGCTGGAGATTATGGCAGAAAATGGTAGCCCGATGAGCCCGACCGAAATTGCAAGCAAACTGCCGACCAAAAATCCGGAAGCACCGGTTATGCTGGATCGTATTCTGCGTCTGCTGACCAGCTATATCGTTCTGACCTGTAGCAATCGTAAATTGAGCGGTGATGGTGTTGAACGTATTTATGGTATGGGTCCGGTTTGTAAATATCTGACCAAAAACGAAGATGGTGTTAGCATTGCAGCCCTGTGTCTGTTGAATCAGGATAGAGTT…	TAAGTCCGCACCATTTCCAGTTAAC
MoCHI designed sequences
o1_m7_1	ATGGGTAGCACCGCAGAAACCCAGCTGACACCGGTTCAGGTTACCGATGATGAAGCAGTTCTGTTTGCAATGCAGCTGGCAACCGCAAGCGTTCTGCCGATGGCACTGAAAAGCGCACTGGAACTGGATCTGCTGGAAATTATGGCAGAAAATGGTAGCCCGATGAGCCCGACCGAAATTGCAAGCAAACTGCCGACCAAAAATCCGGAAGCACCGGTTATGCTGGATCGTATTCTGCGTCTGCTGACCAGCTATAGCGTTCTGACCTGTAGCAATCGTAAACTGAGCGGTGATGGTGTTGAACGTATTTATGGTCTGGGTCCGGTTTGTAAATATCTGACCAAAAACGAAGATGGTGTTAGCTTTGCAGCCCTGTGTCTGTTGAATCAGGATAGAGTT…
o1_m7_3	ATGGGTAGCACCGCAGAAACCCAGCTGACACCGGTTCAGGTTACCGATGATGAAGCAGCACTGTTTGCAATGCAGCTGGCAACCGCAAGCGTTCTGCCGATGGCACTGAAAAGCGCACTGGAACTGGATCTGCTGGAAATTATGGCACAGAATGGTAGCCCGATGAGCCCGACCGAAATTGCAAGCAAACTGCCGACCAAAAATCCGGAAGCACCGGTTATGCTGGATCGTATTCTGCGTCTGCTGACCAGCTATAGCGTTCTGACCTGTAGCAATCGTAAACTGAGCGGTGATGGTGTTGAACGTATTTATGGTCTGGGTCCGGTTTGTAAATATCTGACCAAAAACGAAGATGGTGTTAGCATTGCAGCCCTGTGTCTGTTGAATCAGGATAGAGTT…
o1_m7_2	ATGGGTAGCAATGCAGAAACCCAGCTGACACCGGTTTATGTTACCGATGATGAAGCAATTCTGTTTGCAATGCAGCTGGCAACCGCAAGCGTTCTGCCGATGGCACTGAAAAGCGCACTGGAACTGGATCTGCTGGAAATTATGGCAGAAAATGGTAGCCCGATGAGCCCGACCGAAATTGCAAGCAAACTGCCGACCAAAAATCCGGAAGCACCGCTGATGCTGGATCGTATTCTGCGTCTGCTGACCAGCTATAGCGTTCTGACCTGTAGCAATCGTAAACTGAGCGGTGATGGTGTTGAACGTATTTATGGTCTGGGTCCGGTTTGTAAATATCTGACCAAAAACGAAGATGGTGTTAGCATTGCAGCCCTGTGTCTGTTGAATCAGGATAGAGTT…
o1_t7	ATGGGTAGCACCGCAGAAACCCAGCTGACACCGGTTCAGGTTACCGATGATGAAGCACTGCTGTTTGCAATGCAGCTGGCAACCGCAAGCGTTCTGCCGATGGCACTGAAAAGCGCACTGGAACTGGATCTGCTGGAAATTATGGCAATTAATGGTAGCCCGATGAGCCCGACCGAAATTGCAAGCAAACTGCCGACCAAAAATCCGGAAGCACCGCATATGCTGGATCGTATTCTGCGTCTGCTGACCAGCTATAGCGTTCTGACCTGTAGCAATCGTAAACTGAGCGGTGATGGTGTTGAACGTATTTATGGTCTGGGTCCGGTTTGTAAATATCTGACCAAAAACGAAGATGGTGTTAGCATTGCAGCCCTGTGTCTGTTGAATCAGGATAGAGTT…
o1_m15_3	ATGGGTAGCAATGCAGAAACCCAGCTGACACCGGTTCAGCTGACCGATGATGAAGCAATTCTGTTTGCAATGCAGCTGGCAACCGCAAGCGTTCTGCCGATGGCACTGAAAAGCGCACTGGAACTGGATCTGCTGGAAATTATGGCACTGAATGGTAGCCCGATGAGCCCGACCGAAATTACCAGCAAACTGCCGACCAAAAATCCGGAAGCACCGATTATGCTGGATCGTATTCTGCGTCTGCTGACCAGCTATAGCGTTCTGACCTGTAGCAATCGTAAACTGAGCGGTGATGGTGTTGAACGTATTTATGGTCTGGGTCCGGTTTGTAAATATCTGACCAAAAACGAAGATGGTGTTAGCATGGCAGCCCTGTGTTGGTTGAATCAGGATAGAGTT…
o1_m15_2	ATGGCAAGCACCGCACAGATTCATCTGACACCGGTTCAGGTTACCGATGATGAAGCAATTCTGTTTGCAATGCAGCTGGCATGTGCAAGCGTTCTGCCGATGGCACTGAAAAGCGCACTGGAACTGGATCTGCTGGAAATTATGGCAGAAAATGGTAGCCCGATGAGCCCGACCGAAATTGCAAGCAAACTGCCGACCAAAAATCCGGAAGCACCGGTTATGCTGGATCGTATTCTGCGTCTGCTGAGCAGCTATAGCGTTCTGACCTGTAGCAATCGTAAACTGAGCTGGGATGGTACCGAACGTATTTATGGTCTGGGTCCGGTTTGTAAATATCTGACCAAAAACGAAGATGGTGTTAGCATTGCAGCCCTGTGTCTGTTGAATCAGGATAGAGTT…
o1_m15_1	ATGGCAAGCATTGCAGAAATTCAGCTGACACCGGTTCAGGTTACCGATGATGAAGCACTGCTGTTTGCAGTTCAGCTGGCATGTGCAAGCGTTCTGCCGATGGCACTGAAAAGCGCACTGGAACTGGATCTGCTGGAAATTATGGCAGAAAATGGTAGCCCGATGAGCCCGACCGAAATTGCAGGTAAACTGCCGACCAAAAATCCGGAAGCACCGATGATGATTGATCGTATTCTGCGTCTGCTGACCAGCTATAGCGTTCTGACCTGTAGCAATCGTAAACTGAGCGGTGATGGTGTTGAACGTATTTATGGTCTGGGTCCGGTTTGTAAATATCTGACCAAAAACGAAGATGGTGCAAGCTTTGCAGCCCTGTGTCTGTTGAATCAGGATAGAGTT…
o1_t15	ATGGCAAGCAATGCAGAAACCAAACTGACACCGGTTCAGGTTACCGATGATGAAGCACTGCTGTTTGCAATGCAGCTGGCAACCGCAAGCGTTCTGCCGATGGCACTGAAAAGCGCACTGGAACTGGATCTGCTGGAAATTATGGCAATTAATGGTAGCCCGATGAGCCCGACCGAAATTGCAAGCAAACTGCCGACCAAAAATCCGGAAGCACCGCATATGCTGGATCGTATTCTGCGTCTGCTGACCAGCTATAGCGTTCTGACCTGTAGCAATCGTAAACTGAGCGGTGATGGTGTTGAACGTATTTATGGTCTGGGTCCGGTTTGTAAATATCTGACCAAAAACGAAGATGGTGTTAGCTTTGCAGCCCTGTGTTGGTTGAATCAGGATAGAGTT…
o1_m25_2	ATGGATAGCAATGCACAGATTCGTCTGACAGAAGTTCAGGTTACCGATGATGAAGCACTGCTGTTTGCAATGCAGCTGGCAACCGCAAGCGTTCTGCCGATGGCACTGAAAAGCGCACTGGATCTGGATCTGCTGGAAATTATGGCAAAAAATGGTAGCCCGATGAGCCCGACCGAAATTAGCAGCAAACTGCCGACCAAAAATCCGGAAGCACCGATTATGCTGGATCGTATTATGCGTCTGCTGACCAGCTATAGCGTTCTGACCTGTAGCAATCGTAAACTGAGCGGTGATGGTGTTGAACGTATTTATGGTCTGGGTCCGGTTTGTAAATATCTGACCAAAAACGAAGATGGTGTTAGCATGGCAGCCCTGTGTCTGTTGAATCAGGATAGAGTT…
o1_m25_1	ATGGCAAGCATTGCAGAAACCCGTCTGACACCGGTTCAGGTTACCGATGATGAAGCAATTCTGTTTGCAGTTCAGCTGGCAACCGCAAGCGTTCTGCCGATGGCACTGAAAAGCGCACTGGATCTGGATCTGCTGGAAATTATGGCAATTAATGGTAGCCCGATGAGCCCGACCGAAATTGCACGTAAACTGCCGACCAAAAATCCGGAAGCACCGCATATGCTGGATCGTATTCTGCGTCTGCTGACCAGCTATAGCGTTCTGACCTATAGCAATCGTAAACTGAGCGGTGATGGTGTTGAACGTATTTATGGTCTGGGTCCGGTTTGTAAATATCTGACCAAAAACGAAGATGGTGTTAGCATTGCAGCCCTGTGTTGGTTGAATCAGGATAGAGTT…
o1_t25_1	ATGGCAAGCAATGCAGAAACCAAACTGACACTGGTTCAGGTTACCGATGATGAAGCACTGCTGTTTGCAATGCAGCTGGCAACCGCAAGCGTTCTGCCGATGGCACTGAAAAGCGCACTGGAACTGGATCTGCTGGAAATTATGGCAATTAATGGTAGCCCGATGAGCCCGACCGAAATTGCAAGCAAACTGCCGACCAAAAATCCGGAAGCACCGCATATGATTGATCGTATTCTGCGTCTGCTGACCAGCTATAGCGTTCTGACCTGGAGCAATCGTAAACTGAGCGGTGATGGTGTTGAACGTATTTATGGTCTGGGTCCGGTTTGTAAATATCTGACCAAAAACGAAGATGGTGTTAGCTTTGCAGCCCTGTGTTGGTTGAATCAGGATAGAGTT…
o1_t35_2	ATGGCAAGCAATGCAGAAACCAAACTGACACTGGTTCAGGTTACCGATGATGAAGCACTGCTGTTTGCAATGCAGCTGGCAACCGCAAGCGTTCTGCCGATGGCACTGAAAAGCGCACTGGAACTGGATCTGCTGGAAATTATGAGCATTAATGGTAGCCCGATGAGCCCGACCGAAATTGCAAGCAAACTGCCGACCAAAAATCCGGAAGCACCGCATATGATTGATCGTATTCTGCGTCTGCTGACCAGCTATAGCGTTCTGACCTGGTATAATCGTAAACTGAGCTGGGATGGTGTTGAACGTATTTATGGTCTGGGTCCGGTTTGTAAATATCTGACCAAAAACGAAGATGGTGTTAGCTTTGCAGCCCTGTGTTGGTTGAATCAGGATAGAGTT…
o2_m7_1	ATGGGTAGCACCGCAGAAACCCAGCTGACACCGGTTCAGGTTACCGATGATGAAGCAGCACTGTTTGCAATGCAGCTGGCATGTGCAAGCGTTCTGCCGATGGCACTGAAAAGCGCACTGGAACTGGATCTGCTGGAAATTATGGCAGAAAATGGTAGCCCGATGAGCCCGACCGAAATTGCAAGCAAACTGCCGACCGAAAATCCGGAAGCACCGGTTATGCTGGATCGTATTCTGCGTCTGCTGACCAGCTATAGCGTTCTGACCTGTAGCAATCGTAAACTGAGCGGTGATGGTGTTGAACGTATTTATGGTCTGGGTCCGGTTTGTAAATATCTGACCAAAAACGAAGATGGTGTTAGCATTGCAGCCCTGTGTCTGTTGAATCAGGATAGAGTT…
o2_m25_2	ATGGGTAGCACCGCAGAAACCCAGCTGACACCGGTTCAGGTTACCGATGATGAAGCAGTTATGTTTGCAATGCAGCTGAGCTGTGCAAGCGTTCTGCCGATGACCCTGAAAAGCGCACTGGAACTGGATCTGCTGGAAATTATGGCAGAAAATGGTAGCCCGATGAGCCCGACCGAAATTGCAAGCAAACTGCCGACCGAAAATCAGGAAGCACCGGTTATGCTGGATCGTATTATGCGTCTGCTGACCAGCTATAGCATTCTGACCTGTAGCATTCGTAAACTGAGCAGCGATGGTGTTGAACGTATTTATGGTCTGGGTCCGGTTTGTAAATATCTGACCAAAAACGAAGATGGTGTTAGCATTGCAGCCCTGTGTCTGTTGAATCAGGATAGAGTT…
o2_m15_2	ATGGGTAGCACCGCAGAAACCCAGCTGACACCGGTTCAGGTTACCGATGATGAAGCAGTTCTGTTTGCAATGCAGCTGGCAAGCGCAAGCGTTCTGCCGATGGCACTGAAAAGCGCACTGGAACTGGATCTGCTGGAAATTATGGCAGAAAATGGTAGCCCGATGAGCCCGACCGAAATTGCAAGCAAACTGCCGACCGAAAATCCGGAAGCACCGGTTATGCTGGATCGTATTCTGCGTCTGCTGACCAGCTATAGCATTCTGACCTGTAGCAATCGTAAACTGAGCGGTGATGGTGTTGAACGTATTTATGGTCTGGGTCCGGTTTGTAAATATCTGACCAAAAACGAAGATGGTGTTAGCATTGCAGCCCTGTGTCTGTTGAATCAGGATAGAGTT…
o2_m35_1	ATGGGTAGCACCGCAGAAACCCAGCTGACACTGGTTCAGGTTACCGATGATGAAGCAGTTATGCTGGCAATGCAGCTGGCATGTGCAAGCGTTCTGCCGATGACCCTGAAAAGCGCACTGGAACTGGATCTGCTGGAAATTATGGCAGAAAATGGTAGCCCGATGAGCCCGACCGAAATTGCAAGCCGTATGCCGACCGAAAATCCGGATGCACCGGTTATGCTGGATCGTATTCTGCGTCTGCTGACCAGCTATAGCATTCTGACCTGTAGCAATCGTCGTATGAGCAGCGATGGTGTTGAACCGAATTATGGTCTGGGTCCGGTTTGTAAATATCTGACCCGTAACGAAGATGGTGTTAGCATTGCAGCCCTGTGTCTGTTGAATCAGGATAGAGTT…
o2_m7_2	ATGGGTAGCACCGCAGAAACCCAGCTGACACCGGTTCAGGTTACCGATGATGAAGCAGCACTGTTTGCAATGCAGCTGGCAAGCGCAAGCGTTCTGCCGATGGCACTGAAAAGCGCACTGGAACTGGATCTGCTGGAAATTATGACCGAAAATGGTAGCCCGATGAGCCCGACCGAAATTGCAAGCAAACTGCCGACCGAAAATCCGGAAGCACCGGTTATGCTGGATCGTATTCTGCGTCTGCTGACCAGCTATAGCGTTCTGACCTGTAGCAATCGTAAACTGAGCGGTGATGGTGTTGAACGTATTTATGGTCTGGGTCCGGTTTGTAAATATCTGACCAAAAACGAAGATGGTGTTAGCATTGCAGCCCTGTGTCTGTTGAATCAGGATAGAGTT…
o2_m7_3	ATGGGTAGCACCGCAGAAACCCATCTGACACCGGTTCAGGTTACCGATGATGAAGCAGTTCTGTTTGCAATGCAGCTGGCAAGCGCAAGCGTTCTGCCGATGGCACTGAAAAGCGCACTGGAACTGGATCTGCTGGAAATTATGGCAGAAAATGGTAGCCCGATGAGCCCGACCGAAATTGCAAGCAAACTGCCGACCAAAAATCCGGAAGCACCGGTTATGCTGGATCGTATTCTGCGTCTGCTGACCAGCTATAGCGTTCTGACCTGTAGCAATCGTAAACTGAGCGGTGATGGTGTTGAACGTATTTATGGTCTGGGTCCGGTTTGTAAATATCTGACCAAAAACGAAGATGGTGTTAGCATTGCAGCCCTGTGTCTGTTGAATCAGGATAGAGTT…
o2_m25_1	ATGGGTAGCACCGCAGAAACCCGTCTGACACCGGTTCAGGTTACCGATGATGAAGCAGTTATGCTGGCAATGCAGCTGGCATGTGCAAGCGTTCTGCCGATGACCCTGAAAAGCGCACTGGAACTGGATCTGCTGGAAATTATGGCAGAAAATGGTAGCCCGATGAGCCCGACCGAAATTGCAAGCCGTCTGCCGACCGAAAATCCGGAAGCACCGGTTATGCTGGATCGTATTATGCGTCTGCTGACCAGCTATAGCATTCTGACCTGTAGCAATCGTAAACTGAGCAGCGATGGTGTTGAACGTAATTATGGTCTGGGTCCGGTTTGTAAATATCTGACCAAAAACGAAGATGGTGTTAGCATTGCAGCCCTGTGTCTGTTGAATCAGGATAGAGTT…
o2_m35_2	ATGGCAAGCACCGCAGAAACCCGTCTGACACTGGTTCAGGTTACCGATGATGAAGCAGCACTGCTGGCAATGCAGCTGGCATGTGCAAGCGTTCTGCCGATGACCCTGAAAAGCGCACTGGAACTGGATCTGCTGGAAATTATGGCACAGAATGGTAGCCCGATGAGCCCGACCGAAATTGCACGTAAACTGCCGACCGAAAATCCGGATGCACCGGTTATGCTGGATCGTATTCTGCGTCTGCTGACCATTTATAGCATTCTGACCTGTAGCAATCGTCGTCTGAGCGGTTATGGTGTTGAACGTAATTATGGTCTGGGTCCGGTTTGTAAATATCTGACCCGTAACGAAGATGGTGTTAGCATTGCAGCCCTGTGTCTGTTGAATCATGATAGAGTT…
o2_t7	ATGGGTAGCACCGCAGAAACCCAGCTGACACCGGTTCAGGTTACCGATGATGAAGCAGTTCTGTTTGCAATGCAGCTGGCAACCGCAAGCGTTCTGCCGATGGCACTGAAAAGCGCACTGGAACTGGATCTGCTGGAAATTATGGCAGAAAATGGTAGCCCGATGAGCCCGACCGAAATTGCATGTAAACTGCCGACCAAAAATCCGGAAGCACCGGTTATGCTGGATCGTATTCTGCGTCTGCTGACCAGCTATAGCGTTCTGACCTGTAGCAATCGTAAACTGAGCGGTGATGGTGTTGAACGTATTTATGGTCTGGGTCCGGTTTGTAAATATCTGACCAAAAACGAAGATGGTGTTAGCATTGCAGCCCTGTGTCTGTTGAATCAGGATAGAGTT…
o2_m15_3	ATGGGTAGCACCGCAGAAACCCAGCTGACACCGGTTCAGGTTACCGATGATGAAGCAGCACTGTTTGCAGTTCAGCTGGCATGTGCAAGCGTTCTGCCGATGGCACTGAAAAGCGCACTGGAACTGGATCTGCTGGAAATTATGACCGAAAATGGTAGCCCGATGAGCCCGACCGAAATTGCAAGCAAACTGCCGACCGAAAATCCGGAAGCACCGGTTATGCTGGATCGTATTCTGCGTCTGCTGGCAAGCTATAGCATTCTGACCTGTAGCAATCGTAAACTGAGCGGTGATGGTGTTGAACGTATTTATGGTCTGGGTCCGGTTTGTAAATATCTGACCAAAAACGAAGATGGTGTTAGCTTTGCAGCCCTGTGTCTGTTGAATCAGGATAGAGTT…
o2_t15	ATGGGTAGCACCGCAGAAACCCAGCTGACACCGGTTCAGGTTACCGATGATGAAGCAGTTCTGTTTGCAATGCAGCTGGCAACCGCAAGCGTTCTGCCGATGGCACTGAAAAGCGCACTGGAACTGGATCTGCTGGAAATTATGGCAGAAAATGGTAGCCCGATGAGCCCGACCGAAATTGCATGTAAACTGCAGACCAAAAATCCGGAAGCACCGATTATGCTGGATCGTATTCTGCGTCTGCTGACCAGCTATAGCATTCTGACCTGTAGCAATCGTAAACTGACCAGCGATGGTGTTGAACGTAATTATGGTCTGGGTCCGGTTTGTAAATATCTGACCAAAAACGAAGATGGTGTTAGCATTGCAGCCCTGTGTCTGTTGAATCAGGATAGAGTT…
o2_m15_1	ATGGGTAGCACCGCAGAAACCCAGCTGACACCGGTTCAGGTTACCGATGATGAAGCAGTTATGTTTGCAATGCAGCTGGCATGTGCAAGCGTTCTGCCGATGACCCTGAAAAGCGCACTGGAACTGGATCTGCTGGAAATTATGGCAGAAAATGGTAGCCCGATGAGCCCGACCGAAATTGCAAGCAAACTGCCGACCGAAAATCCGGAAGCACCGGTTATGCTGGATCGTATTCTGCGTCTGCTGACCAGCTATAGCATTCTGACCTGTAGCAATCGTAAACTGAGCAGCGATGGTGTTGAACGTATTTATGGTCTGGGTCCGGTTTGTAAATATCTGACCAAAAACGAAGATGGTGTTAGCATTGCAGCCCTGTGTCTGTTGAATCAGGATAGAGTT…
o2_t35	ATGGATAGCACCGCAGAAACCCAGCTGACAACCGTTCAGGTTACCGATGATGAAGCAGTTCTGTTTGCAATGCAGCTGGCAACCGCAAGCGTTCTGCCGATGGCACTGAAAAGCGCACTGGAACTGGATCTGCTGGAAATTATGAGCAAAAATGGTAGCCCGATGAGCCCGACCGAAATTGCATGTAAACTGCAGACCCGTAATCCGGATGCAAGCATTATGCTGGATCGTATTATGCGTCTGCTGACCAGCTATACCATTCTGACCTATAGCAATCGTAAACTGACCAGCGATGGTGTTGAACGTAATTATGGTCTGGGTCCGGTTTGTAAATATCTGACCAAAAACGAAGATGGTGTTAGCATTGCAGCCCTGTGTCTGTTGAATCAGGATAGAGTT…
