## Extended data-MillionFull for "MillionFull enables low-cost, massive, full-length enzyme sequence–fitness data collection for machine learning–guided enzyme engineering": Extended data 6 - additional data on generated variants.xlsx

### Sheet: New novel variant names
	2nd order model
	RANDOM variants
Variant Name	Alternative Variant Name	GenseqID	Muts	mean_growthrate	std_growthrate	mean_additive_trait_second_order	sd_additive_trait_second_order	n 1 order addative traits for each fold in order	n 2 order addative traits for each fold in order	1 order terms	2 order terms	aa_seq	positions	Sum_addative_trait	N_muts	Converged	worst_1order	worst_2order	nucleotide_sequence
o2_m7_1	2nd_seq9_7muts	seq9	['S28C', 'K67E', 'G177A', 'G247S', 'F277L', 'P302L', 'V314F']	0.392795	0.0161008	10.2085	1.36462	[7, 7, 7, 7, 7, 7, 7, 7, 7, 7]	[12, 12, 12, 12, 12, 12, 12, 12, 12, 12]	{'S28C': [4.8047, 4.9608, 4.8206, 4.8506, 5.2628, 4.548, 4.9591, 4.9801, 4.7831, 5.1958], 'K67E': [0.0801, 0.005, -0.0281, -0.2923, -0.0288, -0.0202, -0.1963, -0.2182, 0.0119, -0.1084], 'G177A': [4.1931, 4.117, 3.8897, 3.715, 4.0603, 3.5949, 3.7499, 3.5041, 3.6938, 4.0077], 'G247S': [1.6938, 1.7457, 1.8588, 1.8575, 1.9392, 1.3749, 1.6488, 1.8339, 1.9269, 1.8242], 'F277L': [1.4489, 1.3486, 1.3603,…	{'S28C_F277L': [0.3127, 0.5861, 0.9974, -0.0463, 0.029, -0.0277, 0.1295, 0.7829, 0.2843, -0.0078], 'S28C_P302L': [-0.4813, -0.2477, 0.5173, 0.3947, 0.2972, 0.5734, 0.7342, 0.9949, -0.0006, -0.7322], 'K67E_G247S': [3.7311, 1.3967, 1.1876, 1.549, 4.4799, 4.2584, 4.8435, 3.8395, 4.0329, 3.3993], 'K67E_F277L': [0.8538, 1.0768, 0.6693, 0.9973, 0.7125, 0.4013, 0.7362, 1.5681, 1.3843, 1.4044], 'K67E_P30…	MGSTAETQLTPVQVTDDEAALFAMQLACASVLPMALKSALELDLLEIMAENGSPMSPTEIASKLPTENPEAPVMLDRILRLLTSYSVLTCSNRKLSGDGVERIYGLGPVCKYLTKNEDGVSIAALCLLNQDRVLMESWYHLKDAILDGGIPFNKAYGMSAFEYHGTDPRFNKVFNNAMSNHSTITMKKILETYKGFEGLTSLVDVGGGIGATLKMIVSKYPNLKGINLDLPHVIEDAPSHPGIEHVSGDMFVSVPKGDAIFMKWICHDWSDEHCVKLLKNCYESLPEDGKVILAECILPETLDSSLSTKQVVHFDCIMLAHNPGGKERTEKEFEALAKASGFKGIKVVCDAFGVNLIELLKKL*	[28, 67, 177, 247, 277, 302, 314]	31.3095	7	True	-0.0795443	-0.813994	ATGGGTAGCACCGCAGAAACCCAGCTGACACCGGTTCAGGTTACCGATGATGAAGCAGCACTGTTTGCAATGCAGCTGGCATGTGCAAGCGTTCTGCCGATGGCACTGAAAAGCGCACTGGAACTGGATCTGCTGGAAATTATGGCAGAAAATGGTAGCCCGATGAGCCCGACCGAAATTGCAAGCAAACTGCCGACCGAAAATCCGGAAGCACCGGTTATGCTGGATCGTATTCTGCGTCTGCTGACCAGCTATAGCGTTCTGACCTGTAGCAATCGTAAACTGAGCGGTGATGGTGTTGAACGTATTTATGGTCTGGGTCCGGTTTGTAAATATCTGACCAAAAACGAAGATGGTGTTAGCATTGCAGCCCTGTGTCTGTTGAATCAGGATAGAGTT…
o2_m7_2	2nd_seq32_7muts	seq32	['A49T', 'K67E', 'G177A', 'G247S', 'F277L', 'P302L', 'V314L']	0.385969	0.0149974	13.6087	1.11471	[7, 7, 7, 7, 7, 7, 7, 7, 7, 7]	[13, 13, 13, 13, 13, 12, 13, 13, 13, 13]	{'A49T': [0.9224, 0.5152, 0.3137, 0.8633, 1.0601, 0.8332, 0.6018, 0.4432, 0.5987, 0.8081], 'K67E': [0.0801, 0.005, -0.0281, -0.2923, -0.0288, -0.0202, -0.1963, -0.2182, 0.0119, -0.1084], 'G177A': [4.1931, 4.117, 3.8897, 3.715, 4.0603, 3.5949, 3.7499, 3.5041, 3.6938, 4.0077], 'G247S': [1.6938, 1.7457, 1.8588, 1.8575, 1.9392, 1.3749, 1.6488, 1.8339, 1.9269, 1.8242], 'F277L': [1.4489, 1.3486, 1.3603…	{'A49T_G247S': [1.5299, 0.8019, 2.2762, 2.0605, 3.0485, nan, 1.6177, 1.9242, 2.928, 1.5337], 'A49T_F277L': [0.5961, 0.5881, 1.308, 0.7577, 0.4581, -0.1477, 0.1018, 0.0454, 1.0273, 1.3497], 'A49T_P302L': [0.5666, 1.2823, 2.3662, 1.9335, 1.9995, 1.8535, 1.7043, 1.794, -0.3351, 0.0851], 'K67E_G247S': [3.7311, 1.3967, 1.1876, 1.549, 4.4799, 4.2584, 4.8435, 3.8395, 4.0329, 3.3993], 'K67E_F277L': [0.85…	MGSTAETQLTPVQVTDDEAALFAMQLASASVLPMALKSALELDLLEIMTENGSPMSPTEIASKLPTENPEAPVMLDRILRLLTSYSVLTCSNRKLSGDGVERIYGLGPVCKYLTKNEDGVSIAALCLLNQDRVLMESWYHLKDAILDGGIPFNKAYGMSAFEYHGTDPRFNKVFNNAMSNHSTITMKKILETYKGFEGLTSLVDVGGGIGATLKMIVSKYPNLKGINLDLPHVIEDAPSHPGIEHVSGDMFVSVPKGDAIFMKWICHDWSDEHCVKLLKNCYESLPEDGKVILAECILPETLDSSLSTKQVVHLDCIMLAHNPGGKERTEKEFEALAKASGFKGIKVVCDAFGVNLIELLKKL*	[49, 67, 177, 247, 277, 302, 314]	30.9201	7	False	-0.0795443	-0.76662	ATGGGTAGCACCGCAGAAACCCAGCTGACACCGGTTCAGGTTACCGATGATGAAGCAGCACTGTTTGCAATGCAGCTGGCAAGCGCAAGCGTTCTGCCGATGGCACTGAAAAGCGCACTGGAACTGGATCTGCTGGAAATTATGACCGAAAATGGTAGCCCGATGAGCCCGACCGAAATTGCAAGCAAACTGCCGACCGAAAATCCGGAAGCACCGGTTATGCTGGATCGTATTCTGCGTCTGCTGACCAGCTATAGCGTTCTGACCTGTAGCAATCGTAAACTGAGCGGTGATGGTGTTGAACGTATTTATGGTCTGGGTCCGGTTTGTAAATATCTGACCAAAAACGAAGATGGTGTTAGCATTGCAGCCCTGTGTCTGTTGAATCAGGATAGAGTT…
o2_m7_3	2nd_seq39_7muts	seq39	['Q8H', 'A20V', 'V173L', 'G177A', 'F277L', 'P286L', 'V314F']	0.388302	0.0238759	11.1709	2.26293	[7, 7, 7, 7, 7, 7, 7, 7, 7, 7]	[13, 13, 13, 13, 13, 13, 13, 13, 13, 13]	{'Q8H': [2.3417, 2.332, 1.9777, 1.4989, 2.4267, 2.4231, 2.1705, 2.3684, 1.965, 2.3694], 'A20V': [2.5096, 2.617, 2.8118, 2.7166, 2.8085, 2.6175, 3.0291, 3.048, 2.9358, 2.5967], 'V173L': [3.608, 3.738, 3.815, 3.1985, 3.5392, 3.084, 3.759, 3.4682, 3.3038, 3.4028], 'G177A': [4.1931, 4.117, 3.8897, 3.715, 4.0603, 3.5949, 3.7499, 3.5041, 3.6938, 4.0077], 'F277L': [1.4489, 1.3486, 1.3603, 1.5013, 1.5089…	{'Q8H_A20V': [1.5975, 1.4937, 1.9167, 1.2032, 1.6299, 0.7267, -0.1032, 0.7168, 1.5459, 0.9687], 'Q8H_F277L': [0.466, 0.2438, 0.3537, 0.7511, 0.4557, 0.8426, 1.3599, 1.5442, 2.7306, 1.7068], 'Q8H_P286L': [1.6431, 1.2711, 4.1064, 3.7291, 4.4734, 2.8668, 3.6545, 0.6559, 0.8185, 0.2563], 'A20V_V173L': [0.5184, -0.2018, -0.2321, -0.1004, 0.0717, 0.3524, 0.1853, 0.319, 0.277, 0.908], 'A20V_F277L': [0.9…	MGSTAETHLTPVQVTDDEAVLFAMQLASASVLPMALKSALELDLLEIMAENGSPMSPTEIASKLPTKNPEAPVMLDRILRLLTSYSVLTCSNRKLSGDGVERIYGLGPVCKYLTKNEDGVSIAALCLLNQDRVLMESWYHLKDAILDGGIPFNKAYGMSAFEYHGTDPRFNKLFNNAMSNHSTITMKKILETYKGFEGLTSLVDVGGGIGATLKMIVSKYPNLKGINLDLPHVIEDAPSHPGIEHVGGDMFVSVPKGDAIFMKWICHDWSDEHCVKLLKNCYESLLEDGKVILAECILPETPDSSLSTKQVVHFDCIMLAHNPGGKERTEKEFEALAKASGFKGIKVVCDAFGVNLIELLKKL*	[8, 20, 173, 177, 277, 286, 314]	30.9429	7	False	-2.0307	-0.0434747	ATGGGTAGCACCGCAGAAACCCATCTGACACCGGTTCAGGTTACCGATGATGAAGCAGTTCTGTTTGCAATGCAGCTGGCAAGCGCAAGCGTTCTGCCGATGGCACTGAAAAGCGCACTGGAACTGGATCTGCTGGAAATTATGGCAGAAAATGGTAGCCCGATGAGCCCGACCGAAATTGCAAGCAAACTGCCGACCAAAAATCCGGAAGCACCGGTTATGCTGGATCGTATTCTGCGTCTGCTGACCAGCTATAGCGTTCTGACCTGTAGCAATCGTAAACTGAGCGGTGATGGTGTTGAACGTATTTATGGTCTGGGTCCGGTTTGTAAATATCTGACCAAAAACGAAGATGGTGTTAGCATTGCAGCCCTGTGTCTGTTGAATCAGGATAGAGTT…
o2_m15_1	2nd_seq149_15muts	seq149	['A20V', 'L21M', 'S28C', 'A35T', 'K67E', 'V87I', 'G97S', 'G177A', 'P238Q', 'G247S', 'F277L', 'C296Y', 'P299S', 'P302L', 'V314L']	0.765732	0.060286	37.3018	5.77188	[15, 15, 15, 15, 15, 15, 15, 15, 15, 15]	[69, 69, 69, 69, 69, 69, 69, 69, 69, 69]	{'A20V': [2.5096, 2.617, 2.8118, 2.7166, 2.8085, 2.6175, 3.0291, 3.048, 2.9358, 2.5967], 'L21M': [-0.1737, 0.206, 0.0835, -0.4391, -0.1574, 0.0592, -0.2634, 0.0163, 0.0276, -0.0898], 'S28C': [4.8047, 4.9608, 4.8206, 4.8506, 5.2628, 4.548, 4.9591, 4.9801, 4.7831, 5.1958], 'A35T': [-0.3529, 0.0685, -0.1966, -0.322, -0.2436, -0.3107, -0.2811, -0.3893, -0.5856, -0.6295], 'K67E': [0.0801, 0.005, -0.02…	{'A20V_L21M': [0.1889, 2.3821, 3.6579, 2.7733, 3.7984, 0.8862, 0.6118, 1.0552, -0.4217, -0.1992], 'A20V_S28C': [-0.316, -1.2565, -1.7667, -1.216, -1.3024, -0.6374, -1.0409, -0.0383, -0.6879, -0.4368], 'A20V_A35T': [0.2918, 0.4067, 0.8389, 0.8484, 0.3306, 0.4751, 0.1941, 0.5429, 0.4652, 1.0542], 'A20V_K67E': [-0.2689, -0.1047, 0.0239, 0.0011, -0.2646, 1.1296, 0.7167, 0.3625, 0.0507, 0.0022], 'A20V…	MGSTAETQLTPVQVTDDEAVMFAMQLACASVLPMTLKSALELDLLEIMAENGSPMSPTEIASKLPTENPEAPVMLDRILRLLTSYSILTCSNRKLSSDGVERIYGLGPVCKYLTKNEDGVSIAALCLLNQDRVLMESWYHLKDAILDGGIPFNKAYGMSAFEYHGTDPRFNKVFNNAMSNHSTITMKKILETYKGFEGLTSLVDVGGGIGATLKMIVSKYPNLKGINLDLPHVIEDAQSHPGIEHVSGDMFVSVPKGDAIFMKWICHDWSDEHCVKLLKNCYESLPEDGKVILAEYILSETLDSSLSTKQVVHLDCIMLAHNPGGKERTEKEFEALAKASGFKGIKVVCDAFGVNLIELLKKL*	[20, 21, 28, 35, 67, 87, 97, 177, 238, 247, 277, 296, 299, 302, 314]	64.4785	15	False	-0.466435	-0.869875	ATGGGTAGCACCGCAGAAACCCAGCTGACACCGGTTCAGGTTACCGATGATGAAGCAGTTATGTTTGCAATGCAGCTGGCATGTGCAAGCGTTCTGCCGATGACCCTGAAAAGCGCACTGGAACTGGATCTGCTGGAAATTATGGCAGAAAATGGTAGCCCGATGAGCCCGACCGAAATTGCAAGCAAACTGCCGACCGAAAATCCGGAAGCACCGGTTATGCTGGATCGTATTCTGCGTCTGCTGACCAGCTATAGCATTCTGACCTGTAGCAATCGTAAACTGAGCAGCGATGGTGTTGAACGTATTTATGGTCTGGGTCCGGTTTGTAAATATCTGACCAAAAACGAAGATGGTGTTAGCATTGCAGCCCTGTGTCTGTTGAATCAGGATAGAGTT…
o2_m15_2	2nd_seq31_15muts	seq31	['A20V', 'K67E', 'V87I', 'S159N', 'A160S', 'V173L', 'G177A', 'P238L', 'G247S', 'E272V', 'F277L', 'P286L', 'P302L', 'S307I', 'V314F']	0.766285	0.0830894	36.4523	7.56293	[15, 15, 15, 15, 15, 15, 15, 15, 15, 15]	[70, 70, 70, 70, 70, 70, 70, 70, 70, 70]	{'A20V': [2.5096, 2.617, 2.8118, 2.7166, 2.8085, 2.6175, 3.0291, 3.048, 2.9358, 2.5967], 'K67E': [0.0801, 0.005, -0.0281, -0.2923, -0.0288, -0.0202, -0.1963, -0.2182, 0.0119, -0.1084], 'V87I': [0.5015, 0.511, 0.3563, 0.2977, 0.3417, -0.0123, 0.2459, 0.406, 0.8111, 0.6523], 'S159N': [1.8888, 1.6652, 1.8347, 1.8135, 1.7853, 1.8783, 2.0742, 1.9663, 2.1021, 1.8352], 'A160S': [2.4645, 2.5961, 2.41, 2.…	{'A20V_K67E': [-0.2689, -0.1047, 0.0239, 0.0011, -0.2646, 1.1296, 0.7167, 0.3625, 0.0507, 0.0022], 'A20V_V87I': [0.6319, 1.1407, 0.9476, -0.0254, 0.6187, 0.3593, 0.4268, 0.8396, 0.2953, 0.7326], 'A20V_S159N': [0.4495, -0.1137, 0.4949, 0.3988, 0.5368, 0.0376, 0.0212, -0.2372, -0.5528, -0.1709], 'A20V_A160S': [1.0055, 1.2866, -0.1455, 0.5817, 1.265, 0.4292, 0.5071, -0.5332, 0.1843, 0.8638], 'A20V_V…	MGSTAETQLTPVQVTDDEAVLFAMQLASASVLPMALKSALELDLLEIMAENGSPMSPTEIASKLPTENPEAPVMLDRILRLLTSYSILTCSNRKLSGDGVERIYGLGPVCKYLTKNEDGVSIAALCLLNQDRVLMESWYHLKDAILDGGIPFNKAYGMNSFEYHGTDPRFNKLFNNAMSNHSTITMKKILETYKGFEGLTSLVDVGGGIGATLKMIVSKYPNLKGINLDLPHVIEDALSHPGIEHVSGDMFVSVPKGDAIFMKWICHDWSDVHCVKLLKNCYESLLEDGKVILAECILPETLDSSLITKQVVHFDCIMLAHNPGGKERTEKEFEALAKASGFKGIKVVCDAFGVNLIELLKKL*	[20, 67, 87, 159, 160, 173, 177, 238, 247, 272, 277, 286, 302, 307, 314]	64.4707	15	True	-2.0307	-0.813994	ATGGGTAGCACCGCAGAAACCCAGCTGACACCGGTTCAGGTTACCGATGATGAAGCAGTTCTGTTTGCAATGCAGCTGGCAAGCGCAAGCGTTCTGCCGATGGCACTGAAAAGCGCACTGGAACTGGATCTGCTGGAAATTATGGCAGAAAATGGTAGCCCGATGAGCCCGACCGAAATTGCAAGCAAACTGCCGACCGAAAATCCGGAAGCACCGGTTATGCTGGATCGTATTCTGCGTCTGCTGACCAGCTATAGCATTCTGACCTGTAGCAATCGTAAACTGAGCGGTGATGGTGTTGAACGTATTTATGGTCTGGGTCCGGTTTGTAAATATCTGACCAAAAACGAAGATGGTGTTAGCATTGCAGCCCTGTGTCTGTTGAATCAGGATAGAGTT…
o2_m15_3	2nd_seq103_15muts	seq103	['M24V', 'S28C', 'A49T', 'K67E', 'T83A', 'V87I', 'I122F', 'A160S', 'G177A', 'P238L', 'G247S', 'F277L', 'P299S', 'P302L', 'V314F']	0.758884	0.0941383	31.4609	8.89178	[15, 15, 15, 15, 15, 15, 15, 15, 15, 15]	[49, 49, 49, 49, 49, 48, 49, 49, 49, 49]	{'M24V': [1.237, 1.5896, 2.0122, 1.9862, 1.8425, 1.502, 1.4064, 1.4291, 1.4592, 1.6825], 'S28C': [4.8047, 4.9608, 4.8206, 4.8506, 5.2628, 4.548, 4.9591, 4.9801, 4.7831, 5.1958], 'A49T': [0.9224, 0.5152, 0.3137, 0.8633, 1.0601, 0.8332, 0.6018, 0.4432, 0.5987, 0.8081], 'K67E': [0.0801, 0.005, -0.0281, -0.2923, -0.0288, -0.0202, -0.1963, -0.2182, 0.0119, -0.1084], 'T83A': [0.1782, 0.5222, 0.0733, -0…	{'M24V_V87I': [-0.3279, 2.3783, 2.3667, 2.5543, 3.1845, 2.1745, 2.2611, 2.4259, -1.0232, -1.0613], 'M24V_F277L': [1.2607, 1.3812, 0.713, 1.0351, 0.9235, 1.2111, 0.5417, 0.5569, 0.5512, 0.877], 'M24V_P302L': [0.6499, 0.4219, 1.3298, 1.0011, 1.1878, 0.8737, 0.7371, 1.3944, 0.9325, 0.6257], 'S28C_V87I': [0.8191, 1.4927, 0.7904, 0.3773, 0.0088, 0.3432, 0.2271, 0.04, 0.1135, 0.0038], 'S28C_F277L': [0.…	MGSTAETQLTPVQVTDDEAALFAVQLACASVLPMALKSALELDLLEIMTENGSPMSPTEIASKLPTENPEAPVMLDRILRLLASYSILTCSNRKLSGDGVERIYGLGPVCKYLTKNEDGVSFAALCLLNQDRVLMESWYHLKDAILDGGIPFNKAYGMSSFEYHGTDPRFNKVFNNAMSNHSTITMKKILETYKGFEGLTSLVDVGGGIGATLKMIVSKYPNLKGINLDLPHVIEDALSHPGIEHVSGDMFVSVPKGDAIFMKWICHDWSDEHCVKLLKNCYESLPEDGKVILAECILSETLDSSLSTKQVVHFDCIMLAHNPGGKERTEKEFEALAKASGFKGIKVVCDAFGVNLIELLKKL*	[24, 28, 49, 67, 83, 87, 122, 160, 177, 238, 247, 277, 299, 302, 314]	64.0717	15	False	-0.0795443	-1.10472	ATGGGTAGCACCGCAGAAACCCAGCTGACACCGGTTCAGGTTACCGATGATGAAGCAGCACTGTTTGCAGTTCAGCTGGCATGTGCAAGCGTTCTGCCGATGGCACTGAAAAGCGCACTGGAACTGGATCTGCTGGAAATTATGACCGAAAATGGTAGCCCGATGAGCCCGACCGAAATTGCAAGCAAACTGCCGACCGAAAATCCGGAAGCACCGGTTATGCTGGATCGTATTCTGCGTCTGCTGGCAAGCTATAGCATTCTGACCTGTAGCAATCGTAAACTGAGCGGTGATGGTGTTGAACGTATTTATGGTCTGGGTCCGGTTTGTAAATATCTGACCAAAAACGAAGATGGTGTTAGCTTTGCAGCCCTGTGTCTGTTGAATCAGGATAGAGTT…
o2_m25_1	2nd_seq48_25muts	seq48	['Q8R', 'A20V', 'L21M', 'F22L', 'S28C', 'A35T', 'K63R', 'K67E', 'L79M', 'V87I', 'G97S', 'I103N', 'A160S', 'G177A', 'A211T', 'P238Q', 'G247C', 'F277L', 'C296Y', 'P302L', 'H313L', 'V314L', 'E330T', 'I345V', 'F352Y']	1.20033	0.109415	66.5921	10.5532	[25, 25, 25, 25, 25, 25, 25, 24, 24, 24]	[161, 162, 162, 162, 162, 162, 162, 162, 162, 162]	{'Q8R': [1.7455, 1.7077, 1.9872, 2.0438, 1.6934, 1.9553, 2.4195, 2.4376, 2.0825, 1.9637], 'A20V': [2.5096, 2.617, 2.8118, 2.7166, 2.8085, 2.6175, 3.0291, 3.048, 2.9358, 2.5967], 'L21M': [-0.1737, 0.206, 0.0835, -0.4391, -0.1574, 0.0592, -0.2634, 0.0163, 0.0276, -0.0898], 'F22L': [-0.7764, -0.5976, -1.3785, -1.3135, -1.1577, -0.6529, -0.8127, -0.9119, -1.0119, -0.8016], 'S28C': [4.8047, 4.9608, 4.…	{'Q8R_A20V': [-0.8597, 0.8023, -0.0237, 0.0629, 0.7293, -0.2655, -0.099, -0.0299, 0.7653, 0.5893], 'Q8R_A35T': [-0.0007, -0.0007, 0.456, -0.5163, 0.1926, 0.4726, 0.4908, 0.2532, 0.7634, -0.0007], 'Q8R_V87I': [-0.6341, -0.0278, -0.6921, -0.0007, -0.0007, 0.3717, -0.7315, -0.1796, -0.0917, -0.2195], 'Q8R_I103N': [0.7168, 0.9835, -0.1653, 0.0031, 0.0031, 0.3756, 0.2183, 0.4664, 0.7466, 0.5719], 'Q8R…	MGSTAETRLTPVQVTDDEAVMLAMQLACASVLPMTLKSALELDLLEIMAENGSPMSPTEIASRLPTENPEAPVMLDRIMRLLTSYSILTCSNRKLSSDGVERNYGLGPVCKYLTKNEDGVSIAALCLLNQDRVLMESWYHLKDAILDGGIPFNKAYGMSSFEYHGTDPRFNKVFNNAMSNHSTITMKKILETYKGFEGLTSLVDVGGGIGTTLKMIVSKYPNLKGINLDLPHVIEDAQSHPGIEHVCGDMFVSVPKGDAIFMKWICHDWSDEHCVKLLKNCYESLPEDGKVILAEYILPETLDSSLSTKQVVLLDCIMLAHNPGGKERTTKEFEALAKASGFKGVKVVCDAYGVNLIELLKKL*	[8, 20, 21, 22, 28, 35, 63, 67, 79, 87, 97, 103, 160, 177, 211, 238, 247, 277, 296, 302, 313, 314, 330, 345, 352]	104.433	25	False	-1.2054	-0.954215	ATGGGTAGCACCGCAGAAACCCGTCTGACACCGGTTCAGGTTACCGATGATGAAGCAGTTATGCTGGCAATGCAGCTGGCATGTGCAAGCGTTCTGCCGATGACCCTGAAAAGCGCACTGGAACTGGATCTGCTGGAAATTATGGCAGAAAATGGTAGCCCGATGAGCCCGACCGAAATTGCAAGCCGTCTGCCGACCGAAAATCCGGAAGCACCGGTTATGCTGGATCGTATTATGCGTCTGCTGACCAGCTATAGCATTCTGACCTGTAGCAATCGTAAACTGAGCAGCGATGGTGTTGAACGTAATTATGGTCTGGGTCCGGTTTGTAAATATCTGACCAAAAACGAAGATGGTGTTAGCATTGCAGCCCTGTGTCTGTTGAATCAGGATAGAGTT…
o2_m25_2	2nd_seq29_25muts	seq29	['A20V', 'L21M', 'A27S', 'S28C', 'A35T', 'K67E', 'P69Q', 'L79M', 'V87I', 'N92I', 'G97S', 'S159N', 'V173L', 'G177A', 'G247S', 'F277L', 'P286L', 'C296Y', 'P299S', 'P302L', 'S307I', 'K309I', 'V314L', 'E330T', 'K338I']	1.22187	0.0802548	69.7033	6.43275	[25, 25, 25, 25, 25, 25, 25, 24, 24, 24]	[135, 135, 135, 135, 135, 135, 134, 135, 135, 135]	{'A20V': [2.5096, 2.617, 2.8118, 2.7166, 2.8085, 2.6175, 3.0291, 3.048, 2.9358, 2.5967], 'L21M': [-0.1737, 0.206, 0.0835, -0.4391, -0.1574, 0.0592, -0.2634, 0.0163, 0.0276, -0.0898], 'A27S': [-0.2847, -0.457, -0.3712, -0.4694, -0.59, 0.0712, -0.4368, -0.8126, -1.0395, -0.9939], 'S28C': [4.8047, 4.9608, 4.8206, 4.8506, 5.2628, 4.548, 4.9591, 4.9801, 4.7831, 5.1958], 'A35T': [-0.3529, 0.0685, -0.19…	{'A20V_L21M': [0.1889, 2.3821, 3.6579, 2.7733, 3.7984, 0.8862, 0.6118, 1.0552, -0.4217, -0.1992], 'A20V_S28C': [-0.316, -1.2565, -1.7667, -1.216, -1.3024, -0.6374, -1.0409, -0.0383, -0.6879, -0.4368], 'A20V_A35T': [0.2918, 0.4067, 0.8389, 0.8484, 0.3306, 0.4751, 0.1941, 0.5429, 0.4652, 1.0542], 'A20V_K67E': [-0.2689, -0.1047, 0.0239, 0.0011, -0.2646, 1.1296, 0.7167, 0.3625, 0.0507, 0.0022], 'A20V…	MGSTAETQLTPVQVTDDEAVMFAMQLSCASVLPMTLKSALELDLLEIMAENGSPMSPTEIASKLPTENQEAPVMLDRIMRLLTSYSILTCSIRKLSSDGVERIYGLGPVCKYLTKNEDGVSIAALCLLNQDRVLMESWYHLKDAILDGGIPFNKAYGMNAFEYHGTDPRFNKLFNNAMSNHSTITMKKILETYKGFEGLTSLVDVGGGIGATLKMIVSKYPNLKGINLDLPHVIEDAPSHPGIEHVSGDMFVSVPKGDAIFMKWICHDWSDEHCVKLLKNCYESLLEDGKVILAEYILSETLDSSLITIQVVHLDCIMLAHNPGGKERTTKEFEALAIASGFKGIKVVCDAFGVNLIELLKKL*	[20, 21, 27, 28, 35, 67, 69, 79, 87, 92, 97, 159, 173, 177, 247, 277, 286, 296, 299, 302, 307, 309, 314, 330, 338]	106.231	25	False	-2.0307	-1.34835	ATGGGTAGCACCGCAGAAACCCAGCTGACACCGGTTCAGGTTACCGATGATGAAGCAGTTATGTTTGCAATGCAGCTGAGCTGTGCAAGCGTTCTGCCGATGACCCTGAAAAGCGCACTGGAACTGGATCTGCTGGAAATTATGGCAGAAAATGGTAGCCCGATGAGCCCGACCGAAATTGCAAGCAAACTGCCGACCGAAAATCAGGAAGCACCGGTTATGCTGGATCGTATTATGCGTCTGCTGACCAGCTATAGCATTCTGACCTGTAGCATTCGTAAACTGAGCAGCGATGGTGTTGAACGTATTTATGGTCTGGGTCCGGTTTGTAAATATCTGACCAAAAACGAAGATGGTGTTAGCATTGCAGCCCTGTGTCTGTTGAATCAGGATAGAGTT…
o2_m35_1	2nd_seq31_35muts	seq31	['P11L', 'A20V', 'L21M', 'F22L', 'S28C', 'A35T', 'K63R', 'L64M', 'K67E', 'E70D', 'V87I', 'K94R', 'L95M', 'G97S', 'R102P', 'I103N', 'K115R', 'S159N', 'A160S', 'V173L', 'G177A', 'T212A', 'N222S', 'E235V', 'P238L', 'H245L', 'G247C', 'E272V', 'F277L', 'C296Y', 'E300D', 'P302L', 'S307I', 'V314L', 'E330T']	1.56607	0.117383	91.9304	11.2631	[35, 35, 35, 35, 35, 35, 35, 34, 34, 34]	[307, 307, 307, 307, 307, 307, 307, 307, 306, 307]	{'P11L': [1.6017, 1.2168, 1.5694, 1.6966, 1.2373, 1.3304, 1.4173, 1.3674, 1.618, 1.4895], 'A20V': [2.5096, 2.617, 2.8118, 2.7166, 2.8085, 2.6175, 3.0291, 3.048, 2.9358, 2.5967], 'L21M': [-0.1737, 0.206, 0.0835, -0.4391, -0.1574, 0.0592, -0.2634, 0.0163, 0.0276, -0.0898], 'F22L': [-0.7764, -0.5976, -1.3785, -1.3135, -1.1577, -0.6529, -0.8127, -0.9119, -1.0119, -0.8016], 'S28C': [4.8047, 4.9608, 4.…	{'P11L_A20V': [-1.4635, -1.3531, -1.8673, -2.0614, -3.3546, -1.1508, -1.259, -0.819, -1.4409, -0.6796], 'P11L_A35T': [-0.5344, -1.2463, 3.6058, 2.6084, 4.2213, 2.3479, 3.6531, 0.5089, 0.8555, 0.1001], 'P11L_V87I': [-0.473, -0.5948, -1.3851, -0.835, -0.5571, -0.553, -0.6425, -0.2984, -0.0309, -0.527], 'P11L_K94R': [1.962, 1.9615, 1.9468, 1.6204, 1.6566, 1.8294, 2.0298, 0.9137, 0.8328, 1.0273], 'P1…	MGSTAETQLTLVQVTDDEAVMLAMQLACASVLPMTLKSALELDLLEIMAENGSPMSPTEIASRMPTENPDAPVMLDRILRLLTSYSILTCSNRRMSSDGVEPNYGLGPVCKYLTRNEDGVSIAALCLLNQDRVLMESWYHLKDAILDGGIPFNKAYGMNSFEYHGTDPRFNKLFNNAMSNHSTITMKKILETYKGFEGLTSLVDVGGGIGAALKMIVSKYPSLKGINLDLPHVIVDALSHPGIELVCGDMFVSVPKGDAIFMKWICHDWSDVHCVKLLKNCYESLPEDGKVILAEYILPDTLDSSLITKQVVHLDCIMLAHNPGGKERTTKEFEALAKASGFKGIKVVCDAFGVNLIELLKKL*	[11, 20, 21, 22, 28, 35, 63, 64, 67, 70, 87, 94, 95, 97, 102, 103, 115, 159, 160, 173, 177, 212, 222, 235, 238, 245, 247, 272, 277, 296, 300, 302, 307, 314, 330]	136.965	35	False	-0.941474	-1.54492	ATGGGTAGCACCGCAGAAACCCAGCTGACACTGGTTCAGGTTACCGATGATGAAGCAGTTATGCTGGCAATGCAGCTGGCATGTGCAAGCGTTCTGCCGATGACCCTGAAAAGCGCACTGGAACTGGATCTGCTGGAAATTATGGCAGAAAATGGTAGCCCGATGAGCCCGACCGAAATTGCAAGCCGTATGCCGACCGAAAATCCGGATGCACCGGTTATGCTGGATCGTATTCTGCGTCTGCTGACCAGCTATAGCATTCTGACCTGTAGCAATCGTCGTATGAGCAGCGATGGTGTTGAACCGAATTATGGTCTGGGTCCGGTTTGTAAATATCTGACCCGTAACGAAGATGGTGTTAGCATTGCAGCCCTGTGTCTGTTGAATCAGGATAGAGTT…
o2_m35_2	2nd_seq49_35muts	seq49	['G2A', 'Q8R', 'P11L', 'F22L', 'S28C', 'A35T', 'E50Q', 'S62R', 'K67E', 'E70D', 'S84I', 'V87I', 'K94R', 'D98Y', 'I103N', 'K115R', 'Q130H', 'L134M', 'S159N', 'A160S', 'V173L', 'G177A', 'A211T', 'T212A', 'P238Q', 'G247C', 'E272V', 'F277L', 'P302L', 'S307I', 'H313L', 'V314F', 'E330T', 'D350G', 'F352Y']	1.51042	0.116745	87.5867	8.40618	[35, 35, 35, 35, 34, 34, 34, 34, 34, 34]	[289, 289, 289, 289, 289, 289, 289, 289, 289, 289]	{'G2A': [3.7209, 3.9072, 3.6665, 3.3619, nan, nan, nan, 3.7687, 4.1811, 3.5485], 'Q8R': [1.7455, 1.7077, 1.9872, 2.0438, 1.6934, 1.9553, 2.4195, 2.4376, 2.0825, 1.9637], 'P11L': [1.6017, 1.2168, 1.5694, 1.6966, 1.2373, 1.3304, 1.4173, 1.3674, 1.618, 1.4895], 'F22L': [-0.7764, -0.5976, -1.3785, -1.3135, -1.1577, -0.6529, -0.8127, -0.9119, -1.0119, -0.8016], 'S28C': [4.8047, 4.9608, 4.8206, 4.8506,…	{'Q8R_A35T': [-0.0007, -0.0007, 0.456, -0.5163, 0.1926, 0.4726, 0.4908, 0.2532, 0.7634, -0.0007], 'Q8R_S84I': [0.6591, 0.5384, 0.672, 0.3594, -0.1478, -0.428, -0.0904, 0.2081, 0.3632, 1.0135], 'Q8R_V87I': [-0.6341, -0.0278, -0.6921, -0.0007, -0.0007, 0.3717, -0.7315, -0.1796, -0.0917, -0.2195], 'Q8R_K94R': [-0.4356, 0.2166, -0.0236, 0.1079, 0.2455, -0.2367, -0.9499, 0.3284, 0.4235, -0.2656], 'Q8R…	MASTAETRLTLVQVTDDEAALLAMQLACASVLPMTLKSALELDLLEIMAQNGSPMSPTEIARKLPTENPDAPVMLDRILRLLTIYSILTCSNRRLSGYGVERNYGLGPVCKYLTRNEDGVSIAALCLLNHDRVMMESWYHLKDAILDGGIPFNKAYGMNSFEYHGTDPRFNKLFNNAMSNHSTITMKKILETYKGFEGLTSLVDVGGGIGTALKMIVSKYPNLKGINLDLPHVIEDAQSHPGIEHVCGDMFVSVPKGDAIFMKWICHDWSDVHCVKLLKNCYESLPEDGKVILAECILPETLDSSLITKQVVLFDCIMLAHNPGGKERTTKEFEALAKASGFKGIKVVCGAYGVNLIELLKKL*	[2, 8, 11, 22, 28, 35, 50, 62, 67, 70, 84, 87, 94, 98, 103, 115, 130, 134, 159, 160, 173, 177, 211, 212, 238, 247, 272, 277, 302, 307, 313, 314, 330, 350, 352]	132.91	35	False	-1.2054	-1.24788	ATGGCAAGCACCGCAGAAACCCGTCTGACACTGGTTCAGGTTACCGATGATGAAGCAGCACTGCTGGCAATGCAGCTGGCATGTGCAAGCGTTCTGCCGATGACCCTGAAAAGCGCACTGGAACTGGATCTGCTGGAAATTATGGCACAGAATGGTAGCCCGATGAGCCCGACCGAAATTGCACGTAAACTGCCGACCGAAAATCCGGATGCACCGGTTATGCTGGATCGTATTCTGCGTCTGCTGACCATTTATAGCATTCTGACCTGTAGCAATCGTCGTCTGAGCGGTTATGGTGTTGAACGTAATTATGGTCTGGGTCCGGTTTGTAAATATCTGACCCGTAACGAAGATGGTGTTAGCATTGCAGCCCTGTGTCTGTTGAATCATGATAGAGTT…
	NON-RANDOM variants (altered columns) (generated using "using static joint distribution of 1st and 2nd order mutations")
Variant Name	Alternative Variant Name	GenseqID	ESM-1v	Muts	mean_growthrate	std_growthrate	mean_additive_trait_second_order	sd_additive_trait_second_order	n 1 order addative traits for each fold in order	n 2 order addative traits for each fold in order	aa_seq	N_Mut	Mut_Energy	Sum_Energy	Random	nucleotide_sequence	contains_GGTCTC_GAGACC	group	group_growthrate_threshold_75_percentile
o2_t7	2nd_seq69_7muts_nonrand	seq69	-0.176673	['V314L', 'S28T', 'S62C', 'A20V', 'C296F', 'F277L', 'G177A']	0.325889	0.023781	-3.07678	2.20068	[7, 7, 7, 7, 7, 7, 7, 7, 7, 7]	[15, 15, 15, 15, 15, 15, 15, 15, 15, 15]	MGSTAETQLTPVQVTDDEAVLFAMQLATASVLPMALKSALELDLLEIMAENGSPMSPTEIACKLPTKNPEAPVMLDRILRLLTSYSVLTCSNRKLSGDGVERIYGLGPVCKYLTKNEDGVSIAALCLLNQDRVLMESWYHLKDAILDGGIPFNKAYGMSAFEYHGTDPRFNKVFNNAMSNHSTITMKKILETYKGFEGLTSLVDVGGGIGATLKMIVSKYPNLKGINLDLPHVIEDAPSHPGIEHVGGDMFVSVPKGDAIFMKWICHDWSDEHCVKLLKNCYESLPEDGKVILAEFILPETPDSSLSTKQVVHLDCIMLAHNPGGKERTEKEFEALAKASGFKGIKVVCDAFGVNLIELLKKL	7	[8.3284855, 6.928537, 5.628124229999999, 5.571624154999999, 5.36383225, 5.306207769999999, 5.1972642]	42.3241	False	ATGGGTAGCACCGCAGAAACCCAGCTGACACCGGTTCAGGTTACCGATGATGAAGCAGTTCTGTTTGCAATGCAGCTGGCAACCGCAAGCGTTCTGCCGATGGCACTGAAAAGCGCACTGGAACTGGATCTGCTGGAAATTATGGCAGAAAATGGTAGCCCGATGAGCCCGACCGAAATTGCATGTAAACTGCCGACCAAAAATCCGGAAGCACCGGTTATGCTGGATCGTATTCTGCGTCTGCTGACCAGCTATAGCGTTCTGACCTGTAGCAATCGTAAACTGAGCGGTGATGGTGTTGAACGTATTTATGGTCTGGGTCCGGTTTGTAAATATCTGACCAAAAACGAAGATGGTGTTAGCATTGCAGCCCTGTGTCTGTTGAATCAGGATAGAGTT…	False	1	0.152082
o2_t15	2nd_seq139_15muts_nonrand	seq139	-0.197664	['V314L', 'S28T', 'S62C', 'A20V', 'C296F', 'F277L', 'G177A', 'V87I', 'V173L', 'S159I', 'P65Q', 'G97S', 'V73I', 'I103N', 'S96T']	0.502499	0.0377125	3.85584	2.98374	[15, 15, 15, 15, 15, 15, 15, 15, 15, 15]	[66, 66, 66, 66, 66, 66, 66, 66, 66, 65]	MGSTAETQLTPVQVTDDEAVLFAMQLATASVLPMALKSALELDLLEIMAENGSPMSPTEIACKLQTKNPEAPIMLDRILRLLTSYSILTCSNRKLTSDGVERNYGLGPVCKYLTKNEDGVSIAALCLLNQDRVLMESWYHLKDAILDGGIPFNKAYGMIAFEYHGTDPRFNKLFNNAMSNHSTITMKKILETYKGFEGLTSLVDVGGGIGATLKMIVSKYPNLKGINLDLPHVIEDAPSHPGIEHVGGDMFVSVPKGDAIFMKWICHDWSDEHCVKLLKNCYESLPEDGKVILAEFILPETPDSSLSTKQVVHLDCIMLAHNPGGKERTEKEFEALAKASGFKGIKVVCDAFGVNLIELLKKL	15	[8.3284855, 6.928537, 5.628124229999999, 5.571624154999999, 5.36383225, 5.306207769999999, 5.1972642, 5.141105265, 5.118500640000001, 5.069721650000001, 4.965406799999999, 4.9442135, 4.738947329999999, 4.732320685, 4.698433315]	81.7327	False	ATGGGTAGCACCGCAGAAACCCAGCTGACACCGGTTCAGGTTACCGATGATGAAGCAGTTCTGTTTGCAATGCAGCTGGCAACCGCAAGCGTTCTGCCGATGGCACTGAAAAGCGCACTGGAACTGGATCTGCTGGAAATTATGGCAGAAAATGGTAGCCCGATGAGCCCGACCGAAATTGCATGTAAACTGCAGACCAAAAATCCGGAAGCACCGATTATGCTGGATCGTATTCTGCGTCTGCTGACCAGCTATAGCATTCTGACCTGTAGCAATCGTAAACTGACCAGCGATGGTGTTGAACGTAATTATGGTCTGGGTCCGGTTTGTAAATATCTGACCAAAAACGAAGATGGTGTTAGCATTGCAGCCCTGTGTCTGTTGAATCAGGATAGAGTT…	False	2	0.181407
o2_t25	2nd_seq169_25muts_nonrand	seq169	-0.224275	['V314L', 'S28T', 'S62C', 'A20V', 'C296F', 'F277L', 'G177A', 'V87I', 'V173L', 'S159I', 'P65Q', 'G97S', 'V73I', 'I103N', 'S96T', 'T212A', 'E50K', 'C90Y', 'P238Q', 'P11T', 'L79M', 'A160S', 'G247C', 'A49S', 'F352Y']	0.624112	0.0528496	0.192529	4.17648	[25, 25, 25, 25, 25, 25, 25, 25, 25, 25]	[163, 163, 163, 163, 163, 163, 163, 163, 163, 162]	MGSTAETQLTTVQVTDDEAVLFAMQLATASVLPMALKSALELDLLEIMSKNGSPMSPTEIACKLQTKNPEAPIMLDRIMRLLTSYSILTYSNRKLTSDGVERNYGLGPVCKYLTKNEDGVSIAALCLLNQDRVLMESWYHLKDAILDGGIPFNKAYGMISFEYHGTDPRFNKLFNNAMSNHSTITMKKILETYKGFEGLTSLVDVGGGIGAALKMIVSKYPNLKGINLDLPHVIEDAQSHPGIEHVCGDMFVSVPKGDAIFMKWICHDWSDEHCVKLLKNCYESLPEDGKVILAEFILPETPDSSLSTKQVVHLDCIMLAHNPGGKERTEKEFEALAKASGFKGIKVVCDAYGVNLIELLKKL	25	[8.3284855, 6.928537, 5.628124229999999, 5.571624154999999, 5.36383225, 5.306207769999999, 5.1972642, 5.141105265, 5.118500640000001, 5.069721650000001, 4.965406799999999, 4.9442135, 4.738947329999999, 4.732320685, 4.698433315, 4.6666836, 4.665107869999999, 4.581593604999999, 4.566181800000001, 4.5362008000000005, 4.5324136500000005, 4.531804185, 4.529307620000001, 4.4926088900000005, 4.480813079…	127.315	False	ATGGGTAGCACCGCAGAAACCCAGCTGACAACCGTTCAGGTTACCGATGATGAAGCAGTTCTGTTTGCAATGCAGCTGGCAACCGCAAGCGTTCTGCCGATGGCACTGAAAAGCGCACTGGAACTGGATCTGCTGGAAATTATGAGCAAAAATGGTAGCCCGATGAGCCCGACCGAAATTGCATGTAAACTGCAGACCAAAAATCCGGAAGCACCGATTATGCTGGATCGTATTATGCGTCTGCTGACCAGCTATAGCATTCTGACCTATAGCAATCGTAAACTGACCAGCGATGGTGTTGAACGTAATTATGGTCTGGGTCCGGTTTGTAAATATCTGACCAAAAACGAAGATGGTGTTAGCATTGCAGCCCTGTGTCTGTTGAATCAGGATAGAGTT…	False	3	0.175616
o2_t35	2nd_seq199_35muts_nonrand	seq199	-0.236128	['V314L', 'S28T', 'S62C', 'A20V', 'C296F', 'F277L', 'G177A', 'V87I', 'V173L', 'S159I', 'P65Q', 'G97S', 'V73I', 'I103N', 'S96T', 'T212A', 'E50K', 'C90Y', 'P238Q', 'P11T', 'L79M', 'A160S', 'G247C', 'A49S', 'F352Y', 'E300K', 'G2D', 'K154R', 'H164P', 'E70D', 'S86T', 'P72S', 'E272V', 'T301A', 'K67R']	0.783717	0.0818771	7.0846	8.31826	[35, 35, 35, 35, 35, 35, 35, 35, 35, 35]	[264, 264, 264, 264, 264, 264, 264, 264, 264, 263]	MDSTAETQLTTVQVTDDEAVLFAMQLATASVLPMALKSALELDLLEIMSKNGSPMSPTEIACKLQTRNPDASIMLDRIMRLLTSYTILTYSNRKLTSDGVERNYGLGPVCKYLTKNEDGVSIAALCLLNQDRVLMESWYHLKDAILDGGIPFNRAYGMISFEYPGTDPRFNKLFNNAMSNHSTITMKKILETYKGFEGLTSLVDVGGGIGAALKMIVSKYPNLKGINLDLPHVIEDAQSHPGIEHVCGDMFVSVPKGDAIFMKWICHDWSDVHCVKLLKNCYESLPEDGKVILAEFILPKAPDSSLSTKQVVHLDCIMLAHNPGGKERTEKEFEALAKASGFKGIKVVCDAYGVNLIELLKKL	35	[8.3284855, 6.928537, 5.628124229999999, 5.571624154999999, 5.36383225, 5.306207769999999, 5.1972642, 5.141105265, 5.118500640000001, 5.069721650000001, 4.965406799999999, 4.9442135, 4.738947329999999, 4.732320685, 4.698433315, 4.6666836, 4.665107869999999, 4.581593604999999, 4.566181800000001, 4.5362008000000005, 4.5324136500000005, 4.531804185, 4.529307620000001, 4.4926088900000005, 4.480813079…	171.679	False	ATGGATAGCACCGCAGAAACCCAGCTGACAACCGTTCAGGTTACCGATGATGAAGCAGTTCTGTTTGCAATGCAGCTGGCAACCGCAAGCGTTCTGCCGATGGCACTGAAAAGCGCACTGGAACTGGATCTGCTGGAAATTATGAGCAAAAATGGTAGCCCGATGAGCCCGACCGAAATTGCATGTAAACTGCAGACCCGTAATCCGGATGCAAGCATTATGCTGGATCGTATTATGCGTCTGCTGACCAGCTATACCATTCTGACCTATAGCAATCGTAAACTGACCAGCGATGGTGTTGAACGTAATTATGGTCTGGGTCCGGTTTGTAAATATCTGACCAAAAACGAAGATGGTGTTAGCATTGCAGCCCTGTGTCTGTTGAATCAGGATAGAGTT…	False	4	0.122838
	1st order model (with 2nd order inferrence scores)
Variant Name	Alternative Variant Name	GenseqID_same_as_all_100_seq	GenseqID_assigned_1_to_12	Muts	mean_growthrate	std_growthrate	mean_additive_trait_second_order	sd_additive_trait_second_order	n 1 order addative traits for each fold in order	n 2 order addative traits for each fold in order	Pos	N_Mut	Mut_Energy	Sum_Energy	Random	ESM-1v	ProteinMPNN	group	Quadrant
o1_m7_1	1st_GEN1_7muts	seq_20	Gen1	['G247V', 'S28T', 'V314F', 'A20V', 'C296F', 'S159N', 'I122F']	0.205835	0.0328418	-14.6871	2.85651	[7, 7, 7, 7, 7, 7, 7, 7, 7, 7]	[10, 10, 10, 10, 10, 10, 10, 10, 10, 10]	[247.0, 28.0, 314.0, 20.0, 296.0, 159.0, 122.0]	7	[1.3172398, 3.6536484, 3.6334336, 1.2371011, 2.0139804, 0.71484745, 1.3727343]	13.943	True	-0.181489	-1.6085	1	1
o1_m7_2	1st_GEN3_7muts	seq_27	Gen3	['G247D', 'V314F', 'S28T', 'T4N', 'A20I', 'V73L', 'Q13Y']	0.247501	0.0116095	-2.38777	0.76997	[7, 7, 7, 7, 7, 6, 5, 5, 6, 7]	[3, 3, 3, 3, 3, 3, 3, 3, 3, 3]	[247.0, 314.0, 28.0, 4.0, 20.0, 73.0, 13.0]	7	[0.7507355, 3.6334336, 3.6536484, 1.5457995, 1.4994128, 0.65639347, 0.011719053]	11.7511	True	-0.191477	-1.5971	1	1
o1_m7_3	1st_GEN2_7muts	seq_3	Gen2	['V314F', 'G247V', 'S28T', 'E50Q', 'D350E', 'S159N', 'E330T']	0.257542	0.0376009	-4.9883	1.39108	[7, 7, 7, 7, 7, 7, 7, 6, 6, 6]	[5, 5, 5, 5, 5, 5, 5, 5, 5, 5]	[314.0, 247.0, 28.0, 50.0, 350.0, 159.0, 330.0]	7	[3.6334336, 1.3172398, 3.6536484, 0.62919265, 0.3667679, 0.71484745, 2.3260329]	12.6412	True	-0.183776	-1.5976	1	1
o1_t7	1st_GEN4_7muts_nonrand	seq_34	Gen4	['V314L', 'G247Y', 'S28T', 'A20L', 'E50I', 'V73H', 'C296F']	0.298597	0.0221493	-2.29423	0.189266	[6, 7, 7, 7, 7, 6, 6, 6, 6, 6]	[3, 3, 3, 3, 3, 3, 3, 3, 3, 3]	[314.0, 247.0, 28.0, 20.0, 50.0, 73.0, 296.0]	7	[4.4362946, 1.7671984, 3.6536484, 2.1979465, 0.7293407, 1.5281373, 2.0139804]	16.3265	False	-0.207639	-1.637	1	3
o1_m15_1	1st_GEN7_15muts	seq_40	Gen7	['G247R', 'V314L', 'I122F', 'A20L', 'L285T', 'M24V', 'S28C', 'E330T', 'G2A', 'V73M', 'T4I', 'V120A', 'S62G', 'T7I', 'L75I']	0.447274	0.0322098	2.63229	2.42159	[14, 14, 14, 14, 14, 14, 13, 13, 12, 13]	[2, 2, 2, 2, 2, 2, 2, 2, 2, 2]	[247.0, 314.0, 122.0, 20.0, 285.0, 24.0, 28.0, 330.0, 2.0, 73.0, 4.0, 120.0, 62.0, 7.0, 75.0]	15	[1.073489, 4.4362946, 1.3727343, 2.1979465, 0.010848246, 0.56680226, 2.0895221, 2.3260329, 1.2831084, 0.009208923, 0.8929485, 0.48779678, 0.22148001, 0.4935677, 1.679977]	19.1418	True	-0.204239	-1.5895	2	2
o1_m15_2	1st_GEN6_15muts	seq_51	Gen6	['V314L', 'G247S', 'G2A', 'E6Q', 'Q8H', 'K343L', 'A20I', 'S28C', 'S159I', 'C296F', 'V100T', 'G97W', 'T7I', 'T83S', 'E191N']	0.445344	0.0325639	0	0	[12, 11, 13, 13, 13, 13, 13, 13, 13, 11]	[0, 0, 0, 0, 0, 0, 0, 0, 0, 0]	[314.0, 247.0, 2.0, 6.0, 8.0, 343.0, 20.0, 28.0, 159.0, 296.0, 100.0, 97.0, 7.0, 83.0, 191.0]	15	[4.4362946, 1.0837969, 1.2831084, 0.5613085, 0.25497365, 0.5641448, 1.4994128, 2.0895221, 1.4521168, 2.0139804, 0.9315421, 1.168315, 0.4935677, 0.5424943, 1.1238743]	19.4985	True	-0.20475	-1.6048	2	2
o1_m15_3	1st_GEN5_15muts	seq_57	Gen5	['G247S', 'V73I', 'S28T', 'V314F', 'T4N', 'L127W', 'E191N', 'A61T', 'E50L', 'I234K', 'A20I', 'V14L', 'H245N', 'I122M', 'V173L']	0.329893	0.040371	-7.05489	2.23528	[14, 14, 15, 13, 13, 13, 14, 13, 13, 13]	[12, 12, 12, 12, 12, 12, 12, 12, 12, 12]	[247.0, 73.0, 28.0, 314.0, 4.0, 127.0, 191.0, 61.0, 50.0, 234.0, 20.0, 14.0, 245.0, 122.0, 173.0]	15	[1.0837969, 0.21922651, 3.6536484, 3.6334336, 1.5457995, 2.6964755, 1.1238743, 0.25235173, 0.4541323, 0.9777614, 1.4994128, 0.7667697, 0.20665416, 0.70764667, 1.5644267]	20.3854	True	-0.220655	-1.5602	2	2
o1_t15	1st_GEN8_15muts_nonrand	seq_69	Gen8	['V314L', 'G247Y', 'S28T', 'A20L', 'E50I', 'V73H', 'C296F', 'L127W', 'E330T', 'S159I', 'T4N', 'Q8K', 'G2A', 'I122F', 'V173L']	0.441775	0.0453561	-6.7455	0.988727	[13, 14, 15, 15, 14, 13, 12, 12, 12, 12]	[8, 8, 8, 8, 8, 8, 8, 8, 8, 8]	[314.0, 247.0, 28.0, 20.0, 50.0, 73.0, 296.0, 127.0, 330.0, 159.0, 4.0, 8.0, 2.0, 122.0, 173.0]	15	[4.4362946, 1.7671984, 3.6536484, 2.1979465, 0.7293407, 1.5281373, 2.0139804, 2.6964755, 2.3260329, 1.4521168, 1.5457995, 1.0307997, 1.2831084, 1.3727343, 1.5644267]	29.598	False	-0.220405	-1.6165	2	3
o1_m25_1	1st_GEN10_25muts	seq_78	Gen10	['T166K', 'V314F', 'V73H', 'G247V', 'E50I', 'A20I', 'L285I', 'M24V', 'S28T', 'T301S', 'S159I', 'G2A', 'T4I', 'Q8R', 'S62R', 'H164P', 'C296F', 'P299S', 'C90Y', 'E330T', 'V311I', 'A160S', 'F170I', 'L127W', 'E41D']	0.533465	0.0262871	-8.16716	1.73697	[23, 24, 25, 24, 23, 23, 23, 23, 23, 22]	[18, 18, 18, 18, 18, 18, 18, 18, 18, 18]	[166.0, 314.0, 73.0, 247.0, 50.0, 20.0, 285.0, 24.0, 28.0, 301.0, 159.0, 2.0, 4.0, 8.0, 62.0, 164.0, 296.0, 299.0, 90.0, 330.0, 311.0, 160.0, 170.0, 127.0, 41.0]	25	[0.42131513, 3.6334336, 1.5281373, 1.3172398, 0.7293407, 1.4994128, 1.6855664, 0.56680226, 3.6536484, 0.2176561, 1.4521168, 1.2831084, 0.8929485, 0.9744298, 0.19930822, 1.0065447, 2.0139804, 0.41916108, 0.14155434, 2.3260329, 0.3785382, 1.1844633, 0.52185357, 2.6964755, 0.5672804]	31.3103	True	-0.235836	-1.684	3	3
o1_m25_2	1st_GEN9_25muts	seq_80	Gen9	['L79M', 'G247D', 'V314L', 'A20L', 'G177P', 'V73I', 'L285I', 'T7I', 'H164S', 'E41D', 'A61S', 'I122M', 'S28T', 'K331E', 'Q8R', 'P11E', 'C296F', 'E6Q', 'T301K', 'T4N', 'G2D', 'E50K', 'I209L', 'P302S', 'K343L']	0.398052	0.0292644	-8.9936	2.59933	[23, 22, 22, 21, 22, 23, 22, 22, 23, 23]	[40, 40, 40, 40, 40, 40, 40, 40, 40, 40]	[79.0, 247.0, 314.0, 20.0, 177.0, 73.0, 285.0, 7.0, 164.0, 41.0, 61.0, 122.0, 28.0, 331.0, 8.0, 11.0, 296.0, 6.0, 301.0, 4.0, 2.0, 50.0, 209.0, 302.0, 343.0]	25	[0.65360254, 0.7507355, 4.4362946, 2.1979465, 0.012536468, 0.21922651, 1.6855664, 0.4935677, 0.002150705, 0.5672804, 0.45996904, 0.70764667, 3.6536484, 0.3305053, 0.9744298, 0.013845444, 2.0139804, 0.5613085, 0.26944035, 1.5457995, 0.9133035, 0.6952704, 0.58846366, 0.23489836, 0.5641448]	24.5456	True	-0.204393	-1.6099	3	2
o1_t25_1	1st_GEN11_25muts_nonrand	seq_84	Gen11	['V314L', 'G247Y', 'S28T', 'A20L', 'E50I', 'V73H', 'C296F', 'L127W', 'E330T', 'S159I', 'T4N', 'Q8K', 'G2A', 'I122F', 'V173L', 'G177A', 'P238L', 'L75I', 'L285I', 'P11L', 'P302L', 'C90W', 'E300N', 'F277L', 'K331V']	0.596096	0.0712109	-5.23411	3.60693	[23, 24, 24, 24, 23, 23, 20, 20, 21, 22]	[35, 35, 35, 35, 35, 35, 35, 35, 35, 35]	[314.0, 247.0, 28.0, 20.0, 50.0, 73.0, 296.0, 127.0, 330.0, 159.0, 4.0, 8.0, 2.0, 122.0, 173.0, 177.0, 238.0, 75.0, 285.0, 11.0, 302.0, 90.0, 300.0, 277.0, 331.0]	25	[4.4362946, 1.7671984, 3.6536484, 2.1979465, 0.7293407, 1.5281373, 2.0139804, 2.6964755, 2.3260329, 1.4521168, 1.5457995, 1.0307997, 1.2831084, 1.3727343, 1.5644267, 1.7611897, 0.8466368, 1.679977, 1.6855664, 0.6066893, 0.52506685, 0.51572084, 0.72514397, 0.97157353, 0.6251115]	39.5407	False	-0.240926	-1.6792	3	3
o1_t35_2	1st_GEN12_35muts_nonrand	seq_99	Gen12	['V314L', 'G247Y', 'S28T', 'A20L', 'E50I', 'V73H', 'C296F', 'L127W', 'E330T', 'S159I', 'T4N', 'Q8K', 'G2A', 'I122F', 'V173L', 'G177A', 'P238L', 'L75I', 'L285I', 'P11L', 'P302L', 'C90W', 'E300N', 'F277L', 'K331V', 'A160S', 'G97W', 'K346S', 'S91Y', 'E191N', 'K343L', 'H164P', 'K338L', 'A49S', 'I234K']	0.760113	0.0792713	-3.05129	3.42653	[31, 31, 33, 32, 32, 31, 28, 28, 30, 29]	[45, 45, 45, 45, 45, 45, 45, 45, 45, 45]	[314.0, 247.0, 28.0, 20.0, 50.0, 73.0, 296.0, 127.0, 330.0, 159.0, 4.0, 8.0, 2.0, 122.0, 173.0, 177.0, 238.0, 75.0, 285.0, 11.0, 302.0, 90.0, 300.0, 277.0, 331.0, 160.0, 97.0, 346.0, 91.0, 191.0, 343.0, 164.0, 338.0, 49.0, 234.0]	35	[4.4362946, 1.7671984, 3.6536484, 2.1979465, 0.7293407, 1.5281373, 2.0139804, 2.6964755, 2.3260329, 1.4521168, 1.5457995, 1.0307997, 1.2831084, 1.3727343, 1.5644267, 1.7611897, 0.8466368, 1.679977, 1.6855664, 0.6066893, 0.52506685, 0.51572084, 0.72514397, 0.97157353, 0.6251115, 1.1844633, 1.168315, 1.050339, 1.1472701, 1.1238743, 0.5641448, 1.0065447, 0.9992165, 0.3944196, 0.9777614]	49.1571	False	-0.268191	-1.695	4	3
	1st order model (with 1st order inferrence scores)
Variant Name	Alternative Variant Name	GenseqID_same_as_all_100_seq	GenseqID_assigned_1_to_12	Muts	mean_growthrate	std_growthrate	n 1 order addative traits for each fold in order	Pos	N_Mut	Mut_Energy	Sum_Energy	Random	ESM-1v	ProteinMPNN	group	Quadrant
o1_m7_1	1st_GEN1_7muts	seq_20	Gen1	['G247V', 'S28T', 'V314F', 'A20V', 'C296F', 'S159N', 'I122F']	0.799317	0.0523287	[7, 7, 7, 7, 7, 7, 7, 7, 7, 7]	[247.0, 28.0, 314.0, 20.0, 296.0, 159.0, 122.0]	7	[1.3172398, 3.6536484, 3.6334336, 1.2371011, 2.0139804, 0.71484745, 1.3727343]	13.943	True	-0.181489	-1.6085	1	1
o1_m7_2	1st_GEN3_7muts	seq_27	Gen3	['G247D', 'V314F', 'S28T', 'T4N', 'A20I', 'V73L', 'Q13Y']	0.589354	0.0389612	[7, 7, 7, 7, 7, 6, 5, 5, 6, 7]	[247.0, 314.0, 28.0, 4.0, 20.0, 73.0, 13.0]	7	[0.7507355, 3.6334336, 3.6536484, 1.5457995, 1.4994128, 0.65639347, 0.011719053]	11.7511	True	-0.191477	-1.5971	1	1
o1_m7_3	1st_GEN2_7muts	seq_3	Gen2	['V314F', 'G247V', 'S28T', 'E50Q', 'D350E', 'S159N', 'E330T']	0.673179	0.0561984	[7, 7, 7, 7, 7, 7, 7, 6, 6, 6]	[314.0, 247.0, 28.0, 50.0, 350.0, 159.0, 330.0]	7	[3.6334336, 1.3172398, 3.6536484, 0.62919265, 0.3667679, 0.71484745, 2.3260329]	12.6412	True	-0.183776	-1.5976	1	1
o1_t7	1st_GEN4_7muts_nonrand	seq_34	Gen4	['V314L', 'G247Y', 'S28T', 'A20L', 'E50I', 'V73H', 'C296F']	0.697541	0.062868	[6, 7, 7, 7, 7, 6, 6, 6, 6, 6]	[314.0, 247.0, 28.0, 20.0, 50.0, 73.0, 296.0]	7	[4.4362946, 1.7671984, 3.6536484, 2.1979465, 0.7293407, 1.5281373, 2.0139804]	16.3265	False	-0.207639	-1.637	1	3
o1_m15_1	1st_GEN7_15muts	seq_40	Gen7	['G247R', 'V314L', 'I122F', 'A20L', 'L285T', 'M24V', 'S28C', 'E330T', 'G2A', 'V73M', 'T4I', 'V120A', 'S62G', 'T7I', 'L75I']	0.896565	0.079239	[14, 14, 14, 14, 14, 14, 13, 13, 12, 13]	[247.0, 314.0, 122.0, 20.0, 285.0, 24.0, 28.0, 330.0, 2.0, 73.0, 4.0, 120.0, 62.0, 7.0, 75.0]	15	[1.073489, 4.4362946, 1.3727343, 2.1979465, 0.010848246, 0.56680226, 2.0895221, 2.3260329, 1.2831084, 0.009208923, 0.8929485, 0.48779678, 0.22148001, 0.4935677, 1.679977]	19.1418	True	-0.204239	-1.5895	2	2
o1_m15_2	1st_GEN6_15muts	seq_51	Gen6	['V314L', 'G247S', 'G2A', 'E6Q', 'Q8H', 'K343L', 'A20I', 'S28C', 'S159I', 'C296F', 'V100T', 'G97W', 'T7I', 'T83S', 'E191N']	0.959261	0.0972675	[12, 11, 13, 13, 13, 13, 13, 13, 13, 11]	[314.0, 247.0, 2.0, 6.0, 8.0, 343.0, 20.0, 28.0, 159.0, 296.0, 100.0, 97.0, 7.0, 83.0, 191.0]	15	[4.4362946, 1.0837969, 1.2831084, 0.5613085, 0.25497365, 0.5641448, 1.4994128, 2.0895221, 1.4521168, 2.0139804, 0.9315421, 1.168315, 0.4935677, 0.5424943, 1.1238743]	19.4985	True	-0.20475	-1.6048	2	2
o1_m15_3	1st_GEN5_15muts	seq_57	Gen5	['G247S', 'V73I', 'S28T', 'V314F', 'T4N', 'L127W', 'E191N', 'A61T', 'E50L', 'I234K', 'A20I', 'V14L', 'H245N', 'I122M', 'V173L']	0.880374	0.0905628	[14, 14, 15, 13, 13, 13, 14, 13, 13, 13]	[247.0, 73.0, 28.0, 314.0, 4.0, 127.0, 191.0, 61.0, 50.0, 234.0, 20.0, 14.0, 245.0, 122.0, 173.0]	15	[1.0837969, 0.21922651, 3.6536484, 3.6334336, 1.5457995, 2.6964755, 1.1238743, 0.25235173, 0.4541323, 0.9777614, 1.4994128, 0.7667697, 0.20665416, 0.70764667, 1.5644267]	20.3854	True	-0.220655	-1.5602	2	2
o1_t15	1st_GEN8_15muts_nonrand	seq_69	Gen8	['V314L', 'G247Y', 'S28T', 'A20L', 'E50I', 'V73H', 'C296F', 'L127W', 'E330T', 'S159I', 'T4N', 'Q8K', 'G2A', 'I122F', 'V173L']	1.1139	0.0924511	[13, 14, 15, 15, 14, 13, 12, 12, 12, 12]	[314.0, 247.0, 28.0, 20.0, 50.0, 73.0, 296.0, 127.0, 330.0, 159.0, 4.0, 8.0, 2.0, 122.0, 173.0]	15	[4.4362946, 1.7671984, 3.6536484, 2.1979465, 0.7293407, 1.5281373, 2.0139804, 2.6964755, 2.3260329, 1.4521168, 1.5457995, 1.0307997, 1.2831084, 1.3727343, 1.5644267]	29.598	False	-0.220405	-1.6165	2	3
o1_m25_1	1st_GEN10_25muts	seq_78	Gen10	['T166K', 'V314F', 'V73H', 'G247V', 'E50I', 'A20I', 'L285I', 'M24V', 'S28T', 'T301S', 'S159I', 'G2A', 'T4I', 'Q8R', 'S62R', 'H164P', 'C296F', 'P299S', 'C90Y', 'E330T', 'V311I', 'A160S', 'F170I', 'L127W', 'E41D']	1.34555	0.0861625	[23, 24, 25, 24, 23, 23, 23, 23, 23, 22]	[166.0, 314.0, 73.0, 247.0, 50.0, 20.0, 285.0, 24.0, 28.0, 301.0, 159.0, 2.0, 4.0, 8.0, 62.0, 164.0, 296.0, 299.0, 90.0, 330.0, 311.0, 160.0, 170.0, 127.0, 41.0]	25	[0.42131513, 3.6334336, 1.5281373, 1.3172398, 0.7293407, 1.4994128, 1.6855664, 0.56680226, 3.6536484, 0.2176561, 1.4521168, 1.2831084, 0.8929485, 0.9744298, 0.19930822, 1.0065447, 2.0139804, 0.41916108, 0.14155434, 2.3260329, 0.3785382, 1.1844633, 0.52185357, 2.6964755, 0.5672804]	31.3103	True	-0.235836	-1.684	3	3
o1_m25_2	1st_GEN9_25muts	seq_80	Gen9	['L79M', 'G247D', 'V314L', 'A20L', 'G177P', 'V73I', 'L285I', 'T7I', 'H164S', 'E41D', 'A61S', 'I122M', 'S28T', 'K331E', 'Q8R', 'P11E', 'C296F', 'E6Q', 'T301K', 'T4N', 'G2D', 'E50K', 'I209L', 'P302S', 'K343L']	1.07454	0.0701042	[23, 22, 22, 21, 22, 23, 22, 22, 23, 23]	[79.0, 247.0, 314.0, 20.0, 177.0, 73.0, 285.0, 7.0, 164.0, 41.0, 61.0, 122.0, 28.0, 331.0, 8.0, 11.0, 296.0, 6.0, 301.0, 4.0, 2.0, 50.0, 209.0, 302.0, 343.0]	25	[0.65360254, 0.7507355, 4.4362946, 2.1979465, 0.012536468, 0.21922651, 1.6855664, 0.4935677, 0.002150705, 0.5672804, 0.45996904, 0.70764667, 3.6536484, 0.3305053, 0.9744298, 0.013845444, 2.0139804, 0.5613085, 0.26944035, 1.5457995, 0.9133035, 0.6952704, 0.58846366, 0.23489836, 0.5641448]	24.5456	True	-0.204393	-1.6099	3	2
o1_t25_1	1st_GEN11_25muts_nonrand	seq_84	Gen11	['V314L', 'G247Y', 'S28T', 'A20L', 'E50I', 'V73H', 'C296F', 'L127W', 'E330T', 'S159I', 'T4N', 'Q8K', 'G2A', 'I122F', 'V173L', 'G177A', 'P238L', 'L75I', 'L285I', 'P11L', 'P302L', 'C90W', 'E300N', 'F277L', 'K331V']	1.41082	0.110443	[23, 24, 24, 24, 23, 23, 20, 20, 21, 22]	[314.0, 247.0, 28.0, 20.0, 50.0, 73.0, 296.0, 127.0, 330.0, 159.0, 4.0, 8.0, 2.0, 122.0, 173.0, 177.0, 238.0, 75.0, 285.0, 11.0, 302.0, 90.0, 300.0, 277.0, 331.0]	25	[4.4362946, 1.7671984, 3.6536484, 2.1979465, 0.7293407, 1.5281373, 2.0139804, 2.6964755, 2.3260329, 1.4521168, 1.5457995, 1.0307997, 1.2831084, 1.3727343, 1.5644267, 1.7611897, 0.8466368, 1.679977, 1.6855664, 0.6066893, 0.52506685, 0.51572084, 0.72514397, 0.97157353, 0.6251115]	39.5407	False	-0.240926	-1.6792	3	3
o1_t35_2	1st_GEN12_35muts_nonrand	seq_99	Gen12	['V314L', 'G247Y', 'S28T', 'A20L', 'E50I', 'V73H', 'C296F', 'L127W', 'E330T', 'S159I', 'T4N', 'Q8K', 'G2A', 'I122F', 'V173L', 'G177A', 'P238L', 'L75I', 'L285I', 'P11L', 'P302L', 'C90W', 'E300N', 'F277L', 'K331V', 'A160S', 'G97W', 'K346S', 'S91Y', 'E191N', 'K343L', 'H164P', 'K338L', 'A49S', 'I234K']	1.71219	0.141823	[31, 31, 33, 32, 32, 31, 28, 28, 30, 29]	[314.0, 247.0, 28.0, 20.0, 50.0, 73.0, 296.0, 127.0, 330.0, 159.0, 4.0, 8.0, 2.0, 122.0, 173.0, 177.0, 238.0, 75.0, 285.0, 11.0, 302.0, 90.0, 300.0, 277.0, 331.0, 160.0, 97.0, 346.0, 91.0, 191.0, 343.0, 164.0, 338.0, 49.0, 234.0]	35	[4.4362946, 1.7671984, 3.6536484, 2.1979465, 0.7293407, 1.5281373, 2.0139804, 2.6964755, 2.3260329, 1.4521168, 1.5457995, 1.0307997, 1.2831084, 1.3727343, 1.5644267, 1.7611897, 0.8466368, 1.679977, 1.6855664, 0.6066893, 0.52506685, 0.51572084, 0.72514397, 0.97157353, 0.6251115, 1.1844633, 1.168315, 1.050339, 1.1472701, 1.1238743, 0.5641448, 1.0065447, 0.9992165, 0.3944196, 0.9777614]	49.1571	False	-0.268191	-1.695	4	3
