## Extended data-MillionFull for "MillionFull enables low-cost, massive, full-length enzyme sequence–fitness data collection for machine learning–guided enzyme engineering": Extended data 7 - Top_mutations 1st order model.xlsx

### Sheet: top_mutations 1st order model
# Indexing: 1-based
A. Top positive
Rank	id	mean	std
1	V314L	4.43629	0.0994054
2	S28T	3.65365	0.0717081
3	V314F	3.63343	0.116865
4	L127W	2.69648	0.269969
5	E6K	2.37182	1.63646
6	E330T	2.32603	0.202055
7	A20L	2.19795	0.411309
8	S28C	2.08952	0.0456475
9	K290Q	2.04687	1.8767
10	C296F	2.01398	0.0805531
11	G247Y	1.7672	0.227097
12	G177A	1.76119	0.0628564
13	L285I	1.68557	0.726444
14	L75I	1.67998	0.765992
15	V173L	1.56443	0.0834157
16	T4N	1.5458	0.203529
17	WT	1.53027	0.0278358
18	V73H	1.52814	0.20489
19	A20I	1.49941	0.154258
20	S159I	1.45212	0.161336
21	I122F	1.37273	0.0416852
22	Y282W	1.37254	0.839614
23	V275I	1.36664	0.812774
24	G247V	1.31724	0.1965
25	G2A	1.28311	0.134749
26	T7N	1.28033	0.659545
27	G247C	1.27474	0.0679146
28	G247A	1.26824	0.083713
29	A20V	1.2371	0.0296186
30	A160S	1.18446	0.0789697
31	G97W	1.16831	0.220384
32	S91Y	1.14727	0.189791
33	E191N	1.12387	0.212074
34	L360P	1.10045	0.831949
35	G247S	1.0838	0.0621593
36	G247R	1.07349	0.108586
37	K346S	1.05034	0.183425
38	L141S	1.05019	0.97412
39	K276G	1.03724	0.696135
40	A5T	1.03546	0.585509
All positions	314+28+314+127+6+330+20+28+290+296+247+177+285+75+173+4+73+20+159+122+282+275+247+2+7+247+247+20+160+97+91+191+360+247+247+346+141+276+5
Non repetitive positions	314+28+127+6+330+20+290+296+247+177+285+75+173+4+73+159+122+282+275+2+7+160+97+91+191+360+346+141+276+5
Top 20	314+28+127+6+330+20+290+296+247+177+285+75+173+4+73+159+122+282+275+2
Overlap with active sites	0
B. Top negative
Rank	id	mean	std
1	C316Y	-7.44204	2.30499
2	H164L	-6.1924	0.945688
3	C296R	-6.01588	0.567936
4	M178K	-5.90958	0.374657
5	L36P	-5.84875	2.09569
6	V314A	-5.77388	1.58024
7	H181R	-5.74791	1.7272
8	L88P	-5.72905	2.05159
9	S137G	-5.71388	0.821357
10	F174S	-5.65091	0.487843
11	G324D	-5.64333	1.7099
12	T114P	-5.6091	1.77255
13	L202P	-5.5874	0.386376
14	D204G	-5.57154	1.75308
15	L82Q	-5.56229	1.33345
16	L134Q	-5.51491	0.498971
17	H267Q	-5.48729	1.28849
18	N171D	-5.4804	0.399262
19	V133D	-5.47726	0.744624
20	D229G	-5.42596	1.53491
21	L146P	-5.42492	0.408266
22	C126R	-5.42391	1.55736
23	F170S	-5.42203	1.43609
24	A160D	-5.41588	0.676658
25	P33L	-5.41161	1.18189
26	H321D	-5.35419	2.71369
27	Y163N	-5.31094	1.61725
28	L44P	-5.29858	1.84109
29	V314D	-5.29287	1.24323
30	G210R	-5.23352	1.88777
31	L230Q	-5.19186	0.877988
32	H181L	-5.18661	1.30855
33	E327D	-5.12582	1.8472
34	G325D	-5.12346	1.24484
35	N322S	-5.09909	0.882476
36	A337E	-5.08674	2.28329
37	D268V	-5.08245	1.20243
38	F174L	-5.06948	0.632076
39	V233I	-5.04052	1.5974
40	N322Y	-5.03367	1.55872
All positions	316+164+296+178+36+314+181+88+137+174+324+114+202+204+82+134+267+171+133+229+146+126+170+160+33+321+163+44+314+210+230+181+327+325+322+337+268+174+233+322
Non repetitive positions	316+164+296+178+36+314+181+88+137+174+324+114+202+204+82+134+267+171+133+229+146+126+170+160+33+321+163+44+210+230+327+325+322+337+268+233
Top 20	316+164+296+178+36+314+181+88+137+174+324+114+202+204+82+134+267+171+133+229
Overlap with active sites	229+267
Overlap between positive and negative:
	296+314
