## Extended data-MillionFull for "MillionFull enables low-cost, massive, full-length enzyme sequence–fitness data collection for machine learning–guided enzyme engineering": Extended data 8 - Parent1 & Parent2.xlsx

### Sheet: Sheet1
Mutations (1 indexed position, from AA in original WT, to in modified WT)
Nucleotide mutations 1 indexed: [(148, 'A', 'G'), (382, 'A', 'T'), (395, 'A', 'G'), (684, 'T', 'A'), (780, 'C', 'A'), (1002, 'A', 'G')]
Amino acid mutations 1 indexed: [(50, 'K', 'E'), (128, 'M', 'L'), (132, 'K', 'R'), (228, 'F', 'L')]
	DNA	AA
Parent_1 (WT)	ATGGGTAGCACCGCAGAAACCCAGCTGACACCGGTTCAGGTTACCGATGATGAAGCAGCACTGTTTGCAATGCAGCTGGCAAGCGCAAGCGTTCTGCCGATGGCACTGAAAAGCGCACTGGAACTGGATCTGCTGGAAATTATGGCAAAAAATGGTAGCCCGATGAGCCCGACCGAAATTGCAAGCAAACTGCCGACCAAAAATCCGGAAGCACCGGTTATGCTGGATCGTATTCTGCGTCTGCTGACCAGCTATAGCGTTCTGACCTGTAGCAATCGTAAACTGAGCGGTGATGGTGTTGAACGTATTTATGGTCTGGGTCCGGTTTGTAAATATCTGACCAAAAACGAAGATGGTGTTAGCATTGCAGCCCTGTGTCTGATGAATCAGGATAAAGTT…	MGSTAETQLTPVQVTDDEAALFAMQLASASVLPMALKSALELDLLEIMAKNGSPMSPTEIASKLPTKNPEAPVMLDRILRLLTSYSVLTCSNRKLSGDGVERIYGLGPVCKYLTKNEDGVSIAALCLMNQDKVLMESWYHLKDAILDGGIPFNKAYGMSAFEYHGTDPRFNKVFNNGMSNHSTITMKKILETYKGFEGLTSLVDVGGGIGATLKMIVSKYPNLKGINFDLPHVIEDAPSHPGIEHVGGDMFVSVPKGDAIFMKWICHDWSDEHCVKFLKNCYESLPEDGKVILAECILPETPDSSLSTKQVVHVDCIMLAHNPGGKERTEKEFEALAKASGFKGIKVVCDAFGVNLIELLKKL*
Parent_2	ATGGGTAGCACCGCAGAAACCCAGCTGACACCGGTTCAGGTTACCGATGATGAAGCAGCACTGTTTGCAATGCAGCTGGCAAGCGCAAGCGTTCTGCCGATGGCACTGAAAAGCGCACTGGAACTGGATCTGCTGGAAATTATGGCAGAAAATGGTAGCCCGATGAGCCCGACCGAAATTGCAAGCAAACTGCCGACCAAAAATCCGGAAGCACCGGTTATGCTGGATCGTATTCTGCGTCTGCTGACCAGCTATAGCGTTCTGACCTGTAGCAATCGTAAACTGAGCGGTGATGGTGTTGAACGTATTTATGGTCTGGGTCCGGTTTGTAAATATCTGACCAAAAACGAAGATGGTGTTAGCATTGCAGCCCTGTGTCTGTTGAATCAGGATAGAGTT…	MGSTAETQLTPVQVTDDEAALFAMQLASASVLPMALKSALELDLLEIMAENGSPMSPTEIASKLPTKNPEAPVMLDRILRLLTSYSVLTCSNRKLSGDGVERIYGLGPVCKYLTKNEDGVSIAALCLLNQDRVLMESWYHLKDAILDGGIPFNKAYGMSAFEYHGTDPRFNKVFNNGMSNHSTITMKKILETYKGFEGLTSLVDVGGGIGATLKMIVSKYPNLKGINLDLPHVIEDAPSHPGIEHVGGDMFVSVPKGDAIFMKWICHDWSDEHCVKFLKNCYESLPEDGKVILAECILPETPDSSLSTKQVVHVDCIMLAHNPGGKERTEKEFEALAKASGFKGIKVVCDAFGVNLIELLKKL
