## Extended data-MillionFull for "MillionFull enables low-cost, massive, full-length enzyme sequence–fitness data collection for machine learning–guided enzyme engineering": Extended data 9 - Isovanillic acid of designed variants.xlsx

### Sheet: Designed variants
Variant	Isovanillic acid rep 1 (mg/L)	Isovanillic acid rep 2 (mg/L)	Isovanillic acid rep 3 (mg/L)	Isovanillic acid rep 4 (mg/L)
WT	0.143	0.114	0.169	0.147	(WT has one additional replicate)
Var1	0.819	0.618	0.577
Var17	0.225	0.196	0.196
o1_m7_1	0.165	0.222	0.262
o1_m7_2	0.229	0.263	0.309
o1_m7_3	0.435	0.415	0.378
o1_m15_1	0	0	0
o1_m15_2	0.062	0.104	0.061
o1_m25_1		0	0
o1_m25_2		0	0
o1_t7	0.258	0.26	0.239
o1_t15	0	0	0
o1_t25_1	0	0	0
o1_t35_2	0	0	0
o2_m7_1	0.339	0.417	0.535
o2_m7_2	0.363	0.372	0.447
o2_m7_3	0.38	0.457	0.455
o2_m15_1	0.315	0.324	0.305
o2_m15_2	0.241	0.242	0.138
o2_m15_3	0.196	0.245	0.256
o2_m25_1	0.261	0.341	0.342
o2_m25_2	0	0	0
o2_m35_1	0	0	0
o2_m35_2	0.056	0.0704	0.059
o2_t7	0.455	0.446	0.535
o2_t15	0.231	0.226	0.303
o2_t35	0	0	0

### Sheet: MF data validation
	Predicted fitness	Predicted growth rate	isovanillic acid mg/L
ASMT-1	4.4399	0.166699	0.819	0.618	0.577
ASMT-2	4.31234	0.16191	0.541	0.698	0.441
ASMT-3	4.3226	0.162295	0.458	0.497	0.398
ASMT-4	4.24965	0.159556	0.417	0.409	0.406
ASMT-5	3.51778	0.132077	0.307	0.286	0.461
ASMT-6	2.89115	0.10855	0.67	0.496	0.622
ASMT-7	2.53882	0.0953218	0.253	0.474	0.363
ASMT-8	1.83575	0.0689245	0.316	0.435	0.366
ASMT-9	0.705428	0.026486	0.276	0.426	0.313
ASMT-10	0.490041	0.018399	0.265	0.303	0.345
ASMT-11	0.0201181	0.00075535	0.158	0.284	0.261
ASMT-12	-0.218723	-0.0082121	0	0	0.268
ASMT-15	0.0894184	0.00335728	0	0	0
ASMT-17	4.23795	0.159117	0.225	0.486	0.576
ASMT-18	3.81328	0.143172	0.35	0.445	0.548
ASMT-20	2.70763	0.10166	0.206	0.381	0.365
ASMT-21	1.79066	0.0672316	0.19	0.307	0.325
ASMT-22	1.67979	0.0630689	0.273	0.372	0.394
ASMT-24	1.00261	0.0376438	0.064	0.378	0.331
ASMT-25	0.859447	0.0322686	0.149	0.06	0.0201
ASMT-26	0.705428	0.0264858	0.267	0.307	0.263
ASMT-27	0.797316	0.0299358	0.267	0.371	0.321
ASMT-28	0.705428	0.0264858	0.204	0.331	0.311
ASMT-29	0.341175	0.0128097	0.167	0.259	0.3163
ASMT-30	0.418661	0.0157189	0.223	0.292	0.276
ASMT-31	0.253564	0.00952024	0.236	0.274	0.2084
ASMT-32	-0.0729803	-0.0027401	0	0	0
ASMT-33	-0.226042	-0.0084869	0	0	0
ASMT-34	-0.152521	-0.0057265	0	0	0
ASMT-35	-0.235569	-0.0088446	0	0	0
ASMT-36	-0.313908	-0.0117859	0	0	0
ASMT-37	-0.322676	-0.0121151	0	0	0
